# Visualising G-quadruplex DNA dynamics in live cells by fluorescence lifetime imaging microscopy

**DOI:** 10.1101/2020.04.01.019794

**Authors:** Peter A. Summers, Benjamin W. Lewis, Jorge Gonzalez-Garcia, Rosa M. Porreca, Aaron H.M. Lim, Paolo Cadinu, Nerea Martin-Pintado, David Mann, Joshua B. Edel, Jean Baptiste Vannier, Marina K. Kuimova, Ramon Vilar

## Abstract

Guanine rich regions of oligonucleotides fold into quadruple-stranded structures called G-quadruplexes (G4). Increasing evidence suggests that these G4 structures form *in vivo* and play a crucial role in cellular processes. However, their direct observation in live cells remains a challenge. Here we demonstrate that a fluorescent probe (**DAOTA-M2**) in conjunction with Fluorescence Lifetime Imaging Microscopy (FLIM) can identify G4 within nuclei of live and fixed cells. We present a new FLIM-based cellular assay to study the interaction of non-fluorescent small molecules with G4 and apply it to a wide range of drug candidates. We also demonstrate that **DAOTA-M2** can be used to study G4 stability in live cells. Reduction of *FancJ* and *RTEL1* expression in mammalian cells increases the **DAOTA-M2** lifetime and therefore suggests an increased number of G4 in these cells, implying that *FancJ* and *RTEL1* play a role in resolving G4 structures *in cellulo*.
