## Supplementary material for "Visualising G-quadruplex DNA dynamics in live cells by fluorescence lifetime imaging microscopy": Source Data: Figure 2_Sourece Data.xlsx

### Sheet: Figure 2(e)
τw / ps	Frequency
9000	30
9040.4	50
9080.8	60
9121.2	74
9161.6	66
9202	85
9242.4	80
9282.8	90
9323.2	117
9363.6	115
9404	116
9444.4	124
9484.8	138
9525.3	137
9565.7	147
9606.1	147
9646.5	174
9686.9	180
9727.3	200
9767.7	212
9808.1	224
9848.5	235
9888.9	280
9929.3	201
9969.7	244
10010	320
10051	287
10091	343
10131	318
10172	379
10212	365
10253	384
10293	407
10333	420
10374	442
10414	502
10455	475
10495	510
10535	531
10576	629
10616	585
10657	604
10697	638
10737	675
10778	685
10818	689
10859	754
10899	796
10939	824
10980	877
11020	895
11061	816
11101	888
11141	943
11182	921
11222	928
11263	930
11303	1054
11343	970
11384	1014
11424	1088
11465	1076
11505	1101
11545	1120
11586	1108
11626	1161
11667	1198
11707	1228
11747	1199
11788	1134
11828	1132
11869	1114
11909	1028
11949	972
11990	887
12030	884
12071	794
12111	793
12152	691
12192	608
12232	488
12273	441
12313	406
12354	347
12394	302
12434	291
12475	195
12515	219
12556	203
12596	204
12636	184
12677	156
12717	137
12758	136
12798	131
12838	104
12879	88
12919	80
12960	75
13000	31

### Sheet: Figure 2(f)
	Counts
Time / ps	IRF	Decay Trace	Fit	Normalised Residual
1562.5	0.000284923	0.06173	0.06159	-0.00054838
1757.8	0.00035591	0.06173	0.06108	-0.00261
1953.1	0.000213867	0.08642	0.06043	-0.0884
2148.4	0.000427227	0.06173	0.06003	-0.00684
2343.8	0.000354703	0.03704	0.05947	0.11656
2539.1	0.000284854	0.09877	0.0589	-0.12685
2734.4	0.000286226	0.01235	0.05838	0.41432
2929.7	0.00467	0.01235	0.06086	0.43664
3125	0.86848	0.69136	0.69645	0.00612
3320.3	4.6667	3.6543	3.7349	0.04213
3515.6	4.2617	4.6667	4.4151	-0.11644
3710.9	2.50705	3.7654	3.9538	0.09705
3906.3	0.8196	3.037	3.1194	0.04725
4101.6	0.16818	2.8519	2.6839	-0.09946
4296.9	0.07967	2.6296	2.5366	-0.05737
4492.2	0.07722	2.4815	2.4438	-0.02394
4687.5	0.07497	2.2222	2.3586	0.0915
4882.8	0.05351	2.2593	2.266	0.00447
5078.1	0.02438	2	2.1694	0.11981
5273.4	0.00784	2.1235	2.0928	-0.02103
5468.8	0.00317	2.1481	2.0061	-0.0969
5664.1	0.00221	1.9506	1.9373	-0.00954
5859.4	0.00221	1.6296	1.8739	0.19135
6054.7	0.00164	1.6914	1.8145	0.09472
6250	0.00171	2.037	1.7596	-0.19441
6445.3	0.000783493	1.8642	1.7075	-0.11476
6640.6	0.00108	1.6173	1.6595	0.03317
6835.9	0.00192	1.5926	1.6149	0.01767
7031.3	0.00149	1.6543	1.5723	-0.0638
7226.6	0.000985154	1.3951	1.5319	0.11589
7421.9	0.000211193	1.3704	1.4935	0.10521
7617.2	0.000142619	1.5185	1.4575	-0.04949
7812.5	0.000358036	1.321	1.4236	0.08928
8007.8	0.00042964	1.4691	1.3913	-0.06421
8203.1	0.000711861	1.3827	1.3607	-0.01869
8398.4	0.000350027	1.284	1.3312	0.04166
8593.8	7.15125e-05	1.4198	1.3029	-0.0981
8789.1	0.00035602	1.1605	1.2761	0.10734
8984.4	0.000283483	1.1358	1.2503	0.10741
9179.7	0.000213716	1.4074	1.2254	-0.1534
9375	0.000284772	1.1852	1.2016	0.01508
9570.3	0.000213716	1.0741	1.1785	0.1008
9765.6	0.000284772	0.92593	1.1564	0.23949
9960.9	0.000213757	1.4815	1.1349	-0.28478
10156	0.000357858	1.1111	1.1142	0.0029
10352	0.000427281	0.98765	1.0941	0.10711
10547	0.000427199	1.0988	1.0746	-0.02306
10742	0.000356061	1.1111	1.0556	-0.05266
10938	0.000356116	1.0247	1.0372	0.01232
11133	0.000428639	1.1852	1.0193	-0.1524
11328	0.000498186	0.95062	1.0019	0.05256
11523	0.000213936	0.91358	0.98464	0.07434
11719	0.000498488	0.97531	0.9682	-0.0072
11914	0.000498269	0.92593	0.952	0.0271
12109	0.000285005	0.88889	0.93602	0.04999
12305	0.000427048	1.0741	0.92061	-0.14808
12500	0.000214018	0.88889	0.90531	0.01742
12695	0.000569558	1.0617	0.89071	-0.16597
12891	0.000427281	0.90123	0.87613	-0.02644
13086	0.000427227	0.88889	0.86193	-0.02859
13281	0.000354703	0.8642	0.84796	-0.01747
13477	0.000284854	1.0247	0.83425	-0.18814
13672	0.000285005	1.0123	0.82084	-0.19033
13867	0.000427048	0.67901	0.8078	0.15629
14063	0.000214237	0.64198	0.79478	0.19071
14258	0.000783109	0.83951	0.78253	-0.06218
14453	0.000494895	0.79012	0.77	-0.02264
14648	0.000356212	0.87654	0.75774	-0.12689
14844	0.000498118	0.74074	0.74589	0.00598
15039	0.00014288	0.81481	0.7339	-0.08964
15234	0.000569475	0.79012	0.72263	-0.07593
15430	0.000356212	0.7037	0.71118	0.00892
15625	0.00049842	0.64198	0.70015	0.07261
15820	0.000427281	0.81481	0.68918	-0.13918
16016	0.000427048	0.62963	0.67844	0.06151
16211	0.000213634	0.64198	0.66772	0.03213
16406	0.000213675	0.64198	0.6573	0.01912
16602	0.000287007	0.59259	0.6471	0.07081
16797	0.000498036	0.71605	0.63721	-0.09317
16992	7.12547e-05	0.48148	0.62705	0.20978
17188	0.000144265	0.55556	0.61733	0.08288
17383	0.000286651	0.46914	0.60776	0.20239
17578	0.000356061	0.53086	0.59851	0.09284
17773	0.000356363	0.54321	0.58928	0.06251
17969	0.000640394	0.60494	0.58042	-0.03152
18164	0.000142797	0.65432	0.57118	-0.10278
18359	0.000498269	0.50617	0.56263	0.07935
18555	0.000284882	0.38272	0.55386	0.27665
18750	0.000358845	0.45679	0.54541	0.13112
18945	0.000853877	0.65432	0.53743	-0.14451
19141	0.000214018	0.53086	0.52884	-0.00278
19336	0.000569407	0.55556	0.52099	-0.04638
19531	0.000285074	0.45679	0.51286	0.08296
19727	0.000498186	0.50617	0.50504	-0.00159
19922	0.000213867	0.4321	0.4973	0.09919
20117	0.000427131	0.39506	0.48985	0.15081
20313	0.000284964	0.40741	0.48231	0.11736
20508	0.000429078	0.50617	0.47508	-0.04371
20703	0.000498337	0.50617	0.46793	-0.05375
20898	0.000356363	0.41975	0.46077	0.0633
21094	0.000640778	0.37037	0.45382	0.13712
21289	0.00042255	0.4321	0.44703	0.02272
21484	0.000142578	0.55556	0.44008	-0.15493
21680	0.000284703	0.25926	0.43349	0.34218
21875	0.000143031	0.4321	0.42683	-0.00802
22070	0.000711532	0.48148	0.42078	-0.08749
22266	0.000142427	0.34568	0.4141	0.11637
22461	0.000142537	0.41975	0.40783	-0.01841
22656	0.000286651	0.28395	0.40176	0.22109
22852	0.00035591	0.30864	0.39578	0.15684
23047	0.000213936	0.28395	0.38974	0.19854
23242	0.00049842	0.44444	0.3841	-0.09052
23438	0.00042735	0.37037	0.37834	0.0131
23633	0.000498488	0.49383	0.37276	-0.17228
23828	0.000498488	0.41975	0.36724	-0.08105
24023	0.000498269	0.39506	0.3618	-0.05291
24219	0.000284895	0.38272	0.35629	-0.04271
24414	0.000357432	0.35802	0.35104	-0.01167
24609	0.000427199	0.30864	0.34588	0.06704
24805	0.000356061	0.25926	0.34077	0.16008
25000	0.000356157	0.35802	0.33568	-0.03734
25195	0.000501807	0.33333	0.33083	-0.00434
25391	0.000711752	0.35802	0.32614	-0.05329
25586	0.000356102	0.39506	0.32114	-0.1176
25781	0.000429942	0.2963	0.31647	0.03706
25977	0.000854206	0.2716	0.31215	0.0778
26172	0.000421892	0.25926	0.30736	0.09446
26367	0.000213936	0.28395	0.3027	0.03519
26563	0.000498337	0.20988	0.29845	0.19334
26758	0.000356212	0.39506	0.29401	-0.16077
26953	0.000498447	0.24691	0.28982	0.08636
27148	0.00042591	0.4321	0.28558	-0.2229
27344	0.000356184	0.17284	0.28138	0.26108
27539	0.000500285	0.40741	0.2774	-0.20368
27734	0.000569475	0.2716	0.27346	0.00356
27930	0.000356143	0.2716	0.26938	-0.00426
28125	0.00042724	0.19753	0.26554	0.15302
28320	0.000353908	0.30864	0.26167	-0.08456
28516	0.000142578	0.30864	0.25774	-0.09163
28711	0.000284854	0.24691	0.25409	0.01443
28906	0.000284923	0.22222	0.25042	0.05982
29102	0.000355992	0.19753	0.24687	0.11101
29297	0.000284854	0.2716	0.24329	-0.05434
29492	0.000285074	0.2716	0.2398	-0.06103
29688	0.000498447	0.16049	0.23653	0.18979
29883	0.000425457	0.32099	0.23314	-0.15505
30078	0.000282125	0.22222	0.22974	0.01595
30273	0.000142482	0.20988	0.22637	0.03599
30469	0.000215005	0.24691	0.22317	-0.04778
30664	0.000284703	0.23457	0.22005	-0.02998
30859	0.000142427	0.16049	0.21683	0.14062
31055	0.000142647	0.20988	0.21374	0.00843
31250	0.000356061	0.20988	0.21086	0.00214
31445	0.000355842	0.16049	0.20791	0.11837
31641	0.000142647	0.24691	0.20486	-0.08464
31836	0.000355992	0.19753	0.20212	0.01033
32031	0.000284923	0.22222	0.19926	-0.0487
32227	0.000355965	0.18519	0.19654	0.02639
32422	0.000210905	0.18519	0.19372	0.01983
32617	7.15866e-05	0.22222	0.19091	-0.06642
32813	0.000427281	0.22222	0.18849	-0.07155
33008	0.000427227	0.09877	0.18592	0.27734
33203	0.000354703	0.28395	0.18334	-0.1888
33398	0.000285074	0.1358	0.18083	0.1222
33594	0.000498255	0.25926	0.17847	-0.15866
33789	0.000210041	0.18519	0.17586	-0.02166
33984	7.1961e-05	0.24691	0.17334	-0.14806
34180	0.000782821	0.16049	0.17147	0.0274
34375	0.000284854	0.17284	0.16888	-0.00952
34570	0.000284553	0.1358	0.16659	0.08356
34766	5.2349e-07	0.12346	0.16431	0.11627
34961	0.000498337	0.14815	0.16223	0.03658
35156	0.000356212	0.18519	0.15999	-0.05855
35352	0.00049842	0.1358	0.15797	0.06015
35547	0.000427583	0.20988	0.15585	-0.11792
35742	0.000711601	0.18519	0.15402	-0.07242
35938	0.000214169	0.18519	0.15169	-0.07783
36133	0.00071145	0.04938	0.14972	0.45151
36328	7.13631e-05	0.1358	0.14766	0.03219
36523	0.000213634	0.1358	0.14577	0.02705
36719	0.000213565	0.1358	0.14384	0.0218
36914	0.000142647	0.20988	0.14188	-0.14842
37109	0.000355951	0.23457	0.14016	-0.19494
37305	0.000211837	0.18519	0.13824	-0.10909
37500	0.000142647	0.08642	0.13638	0.16994
37695	0.000355992	0.17284	0.13474	-0.09164
37891	0.000284895	0.22222	0.13297	-0.18933
38086	0.000357432	0.11111	0.13132	0.06061
38281	0.000427185	0.14815	0.1297	-0.04792
38477	0.000281535	0.08642	0.12797	0.14135
38672	7.14371e-05	0.11111	0.12618	0.04522
38867	0.000284772	0.1358	0.1247	-0.03013
39063	0.000213936	0.14815	0.12307	-0.06516
39258	0.000498461	0.16049	0.12172	-0.09678
39453	0.000424909	0.07407	0.12023	0.1696
39648	0.000142427	0.11111	0.11851	0.02218
39844	0.000142647	0.17284	0.117	-0.13432
40039	0.000355759	0.09877	0.11568	0.05381
40234	7.15125e-05	0.1358	0.11405	-0.05903
40430	0.000355992	0.12346	0.11281	-0.03029
40625	0.000284854	0.16049	0.11139	-0.12256
40820	0.000285074	0.06173	0.11004	0.19443
41016	0.000498186	0.06173	0.10886	0.1897
41211	0.000213634	0.08642	0.10738	0.07128
41406	0.000213785	0.07407	0.10606	0.11754
41602	0.000355992	0.07407	0.10488	0.11319
41797	0.000285005	0.11111	0.10359	-0.02257
41992	0.000427048	0.11111	0.10246	-0.02595
42188	0.000213716	0.09877	0.10125	0.00791
42383	0.000284799	0.17284	0.09996	-0.1753
42578	0.000212276	0.11111	0.09873	-0.03715
42773	0.000142797	0.06173	0.0975	0.14399
42969	0.000498337	0.07407	0.0966	0.08278
43164	0.000356212	0.09877	0.09542	-0.01063
43359	0.000498447	0.08642	0.09444	0.02729
43555	0.000425114	0.06173	0.0934	0.12746
43750	0.000213867	0.08642	0.09215	0.01949
43945	0.000427281	0.09877	0.09124	-0.02394
