## Supplementary material for "Visualising G-quadruplex DNA dynamics in live cells by fluorescence lifetime imaging microscopy": Source Data: Figure 3_Source Data.xlsx

### Sheet: Figure 3(b)
	Average nuclear lifetime (τw) / ps
	PDS			DAPI
Concentration / µM	0	5	10	0	25	50
	7872.7	7244.1	6635.7	9285.1	8821	9517.7
	9120.9	7679.5	6876.5	9363.9	9849.7	9950.1
	9121.8	7707.2	6994.7	9732.4	9936.2	10088
	9130.5	7825.1	7053	9985.6	10266	10162
	9551.1	7936.3	7072.7	9991.1	10296	10216
	9711.2	7969.7	7131.8	10143	10451	10320
	9738.9	8005.6	7160.1	10202	10501	10360
	9793	8296.1	7218.7	10248	10580	10394
	9873.4	8351.3	7230.7	10256	10588	10666
	9971.1	8390.4	7246.9	10403	10596	10694
	9982.6	8441.7	7270.7	10471	10605	10713
	10009	8550.4	7344.1	10498	10632	10795
	10053	8571.1	7415.4	10551	10650	10817
	10124	8593	7427.3	10675	10746	10850
	10150	8632.9	7457.9	10778	10750	10942
	10241	8843.6	7458.7	10782	10813	10948
	10253	8900.8	7507.1	10886	10823	10954
	10274	8910.9	7518.1	10954	10864	10994
	10286	8913.7	7572.7	10974	10891	11017
	10326	9067.3	7577	10994	10915	11035
	10373	9112.1	7608.4	11000	10916	11036
	10386	9137.8	7652.2	11043	10937	11055
	10400	9155.2	7775.2	11097	10939	11110
	10429	9181.6	7787.2	11166	10995	11125
	10454	9232.1	7839.3	11172	11004	11191
	10477	9294.6	7977.9	11257	11026	11214
	10553	9300.1	8004.2	11260	11054	11217
	10570	9355.3	8056.4	11263	11080	11229
	10645	9378.2	8078.5	11276	11083	11248
	10746	9412.3	8154.7	11287	11084	11254
	10787	9414	8182.6	11298	11093	11318
	10799	9461.6	8294.2	11309	11220	11320
	10842	9482	8295.2	11334	11560	11337
	10843	9493.5	8356.7	11346	11756	11344
	10872	9530.5	8358.5	11385	11796	11354
	10880	9552.7	8430.7	11402	11922	11374
	10919	9563.7	8496.1	11404	11985	11387
	10930	9676.4	8497.5	11404	11988	11392
	10974	9723.4	8540.4	11413	11994	11455
	11051	9745.1	8606.2	11431	12013	11458
	11079	9777.1	8621	11481	12084	11473
	11113	9781.3	8622.3	11531	12098	11487
	11128	9797	8719	11535	12176	11493
	11150	9811.9	8850.6	11561	12183	11512
	11150	9904.7	8867.1	11570	12197	11514
	11168	9978.1	8893.1	11670	12199	11544
	11175	9993.2	8908	11861	12258	11547
	11243	10008	8910.6	11887	12311	11598
	11262	10061	8980.4	11935	12322	11646
	11270	10068	8998	11938	12360	11662
	11289	10073	9033.1	11993	12372	11680
	11327	10127	9149.6	11994	12373	11735
	11328	10130	9155	12087	12378	11754
	11340	10160	9191.5	12161	12419	11773
	11359	10168	9208.2	12246	12453	11774
	11374	10171	9220.4	12258	12478	11798
	11404	10189	9353.2	12273	12532	11809
	11491	10205	9358.9	12371	12690	11824
	11501	10272	9406.1	12400	12741	11835
	11503	10280	9408.8	12432		11867
	11519	10302	9458.9	12433		11881
	11531	10320	9471.4	12440		11890
	11589	10387	9510.2	12454		11890
	11591	10452	9549.6	12511		11890
	11603	10480	9660.4	12519		11890
	11637	10514	9660.5	12550		11915
	11646	10515	9662.1	12659		11955
	11658	10517	9691.6	12694		11963
	11720	10544	9852.7	12750		11992
	11753	10548	9899	12757		11996
	11762	10634	9906.1	12801		12033
	11777	10667	9906.6	12933		12083
	11779	10680	9919.2	12967		12112
	11798	10699	9933.9	13053		12119
	11833	10724	10046			12167
	11876	10728	10090			12203
	11879	10739	10104			12228
	11879	10758	10109			12257
	11906	10763	10157			12275
	11917	10777	10200			12282
	11929	10781	10200			12288
	11957	10815	10257			12347
	11987	10829	10304			12392
	12025	10918	10307			12395
	12028	10923	10346			12401
	12041	10933	10551			12408
	12044	11031	10608			12412
	12056	11114	10619			12472
	12069	11199	10638			12503
	12071	11241	10661			12546
	12125	11318	10804			12679
	12163	11348	10804
	12171	11378	10885
	12187	11459	10921
	12187	11931	11004
	12218		11049
	12218		11398
	12226		11868
	12229
	12239
	12245
	12250
	12258
	12264
	12293
	12301
	12306
	12335
	12336
	12364
	12391
	12402
	12404
	12425
	12430
	12436
	12465
	12514
	12549
	12554
	12588
	12592
	12594
	12653
	12801
	12824
	12943
	13026

### Sheet: Figure 3(d)
Average nuclear lifetime (τw) / ps
Live	Fixed	Fixed/PDS	RNAse	DNAse
9704.1	7950.7	7777.3	9256.6	7866.3
10157	8104.4	7843.4	9781	7881.5
11074	8120.6	7893.7	9865.5	7901
11109	8739	7941	9906.2	7912.3
11176	8742.9	7945.6	9914	8071.9
11248	8885.2	7971.8	10105	8263
11249	9188.4	7980.5	10212	8380.7
11315	9405.3	7981	10244	8437.4
11355	9425.3	7991.7	10276	8437.4
11426	9640	8029.3	10277	8536.2
11475	9648.6	8063.6	10344	8536.2
11480	9708.4	8072.1	10347	8683.5
11605	9804.1	8102.6	10366	8683.5
11611	9823.9	8131.2	10404	8694.8
11626	9880.8	8134.6	10421	8694.8
11645	10006	8164.4	10468	8808.8
11651	10161	8174.4	10478	8808.8
11709	10198	8177.2	10502	8919.9
11822	10200	8185.9	10536	9244
12015	10209	8187.8	10558	9422.7
12022	10218	8195.1	10581	9422.7
12024	10321	8227.9	10583	9470.2
12027	10332	8241.3	10595	9490.9
12041	10364	8245.5	10606	9490.9
12059	10417	8256	10616	9662.3
12071	10440	8286.8	10617	9662.3
12110	10479	8319.7	10630	9746.3
12188	10628	8349.1	10640	9746.3
12202	10660	8355.8	10648	9922.8
12211	10663	8394.4	10652	9922.8
12232	10670	8395.3	10656	9993
12247	10731	8434.7	10668	9993
12286	10734	8457.8	10674	10353
12312	10774	8458.5	10685	10353
12316	10784	8526	10690	10377
12342	10830	8535.1	10694	10377
12349	10906	8549.9	10714	10510
12363	10977	8551.9	10716	10510
12393	11080	8615.3	10742	10615
12406	11162	8625.1	10742	10615
12421	11166	8672.6	10776
12425	11188	8747.6	10851
12495	11198	8766.4	10902
12550	11241	8804.3	10910
12608	11266	8837.3	10936
12721	11278	8846.1	10949
12794	11295	8867.7	10991
12798	11337	8910.6	11537
12852	11343	9024.2
12985	11344	9044.9
13021	11351	9057.3
13054	11361	9154.8
13058	11449	9405.9
13132	11488	10653
13136	11535	10779
13214	11539	10819
13246	11548	10977
13257	11707	10978
	11856	11369
	11904	11462
	12140	11500
	12181	11687
	12383	12090
	12493	12164
	12667	12205
		12294
		12294
		12446
