## Supplementary material for "Visualising G-quadruplex DNA dynamics in live cells by fluorescence lifetime imaging microscopy": Source Data: Figure 4_Source Data.xlsx

### Sheet: Figure 4(b)
Average nuclear lifetime (τw) / ps
F+R+	F+R-	F-R+	F-R-
5925.7	6066.4	5553.9	6720.8
6245.1	6577.6	5880.7	6772.8
6284.8	6670.3	6294.2	6893.7
6314.7	6885.2	6304.2	6917.1
6364.6	6930.9	6327.9	6919.2
6392.9	6976.5	6341.5	6950.5
6396.5	6985	6343.3	6989.4
6448.2	7072.6	6397.5	6995.5
6483.8	7193.5	6434.2	6998.5
6529.6	7193.7	6459.5	7022.2
6534	7213.9	6547	7129
6559.4	7234.8	6550.2	7209.7
6582.7	7288.8	6555.9	7220.4
6593	7293.1	6607.3	7220.5
6600	7327.8	6612.2	7381.6
6607.3	7361.3	6677.7	7384.1
6614.8	7376.9	6774	7435
6676.5	7390.1	6780.3	7458.6
6689.4	7411.4	6787.8	7475.6
6716.5	7414.2	6793.7	7481.3
6729.4	7424	6815.9	7509.3
6739.4	7458.6	6815.9	7541.2
6770.8	7518.7	6829	7559.2
6776.1	7531.5	6831.5	7578.1
6786	7541.8	6884.9	7614
6786.3	7547.3	6890.1	7616.1
6806	7556.8	6907.6	7676.5
6827.6	7596.8	6912.6	7776.2
6834.6	7613.4	6924.9	7787.1
6862	7616	6938.8	7830.2
6869	7650.7	6950.7	7837.1
6879.2	7673.3	6957.4	7847.2
6880	7678.9	6995.3	7857.8
6894.8	7701.3	6998.6	7861.8
6901.5	7720.3	7070.8	7889.8
6906.3	7755.4	7071.2	7891.7
6929.3	7798.4	7095.7	7927.4
6944.1	7825.8	7110.8	7936.7
6944.2	7894.6	7119.1	7945.9
6948.6	7935.2	7125.8	7946.5
6956.6	7945.9	7129.8	7964.9
6972.6	7975.5	7162.9	7978.8
6999	7990.7	7167	8011.4
6999.8	7990.8	7182.3	8011.5
7008.9	7998.9	7226.9	8025.6
7011	8078.5	7252.3	8082.8
7013.7	8084.8	7297.5	8168.9
7020.5	8093.1	7297.6	8205.3
7023.9	8105.1	7309.2	8277.6
7035.7	8107.5	7310.3	8305.7
7049.4	8115.8	7316.9	8320
7066.9	8118.8	7326.1	8343.2
7103.8	8141.2	7333.2	8411.5
7111.6	8183	7335.9	8442.1
7118.1	8210.7	7365.7	8442.3
7120	8211.7	7397.7	8468.7
7125.7	8224.1	7417.1	8503.7
7155	8253.5	7447	8551.9
7155	8281.2	7452.2	8571.3
7168.6	8291.4	7492.8	8580.7
7176.6	8312.1	7503.4	8582.1
7188	8331	7507.1	8593
7197.5	8395	7515.7	8596.3
7201.3	8462.3	7538.4	8636.3
7203.2	8474.4	7594.2	8645.2
7229.1	8476.2	7599.9	8663.5
7246.6	8481.6	7605.6	8670.1
7249.4	8550	7614.7	8677.9
7256.3	8556	7630.4	8716.8
7273.7	8575.5	7630.8	8729.7
7297.2	8596.4	7661.6	8752.8
7321	8606.2	7664.8	8781.3
7327.7	8639	7722.6	8810.5
7333.8	8646.5	7730.9	8817.7
7395	8717.4	7770.8	8830.4
7432.4	8720.7	7811.5	8832.2
7498	8825.4	7831.2	8837.1
7530	8831.8	7836.4	8857.8
7534.8	8841.4	7842.8	8868.4
7544.3	8845.9	7855	8880
7549.5	8857.3	7873.1	8890.8
7556.7	8858.8	7895.8	8895.5
7570	8871.7	7901.1	8920.8
7611.5	8888.1	7943.3	8974.2
7614.1	8898.8	7947.4	8993.9
7618.2	8951.1	7953.3	9031.9
7645.3	8951.9	7991.2	9097.4
7649.3	8999.5	8031.5	9098.6
7668.5	9002.8	8038.6	9106.7
7681	9042.7	8043.7	9114.8
7710.5	9072.5	8058.9	9117.8
7753.6	9088.7	8100.9	9148.8
7803	9092.7	8130	9187.1
7815.6	9097.4	8142.8	9207.3
7843.3	9101.5	8181.4	9219.4
7846.7	9162.8	8197.4	9223.1
7882.6	9257.2	8215.2	9250.7
7907.7	9288	8261.2	9323.6
7937.6	9337.2	8267.8	9332.7
7990.1	9347.9	8303.8	9339.2
8008.7	9371	8315.5	9398.6
8032.4	9375.7	8337.5	9445.4
8083.5	9452.3	8391.5	9494.9
8098.8	9504.6	8412.1	9508.3
8107.8	9558.9	8426.4	9512.2
8115.6	9614	8434	9538.3
8237.6	9676.4	8445.4	9545.5
8261	9699.4	8450.7	9589.6
8262.7	9744.2	8476	9649.3
8282.9	9872.9	8499.1	9871.3
8293.3	9936.4	8506.4	9974.9
8388.6	9970.6	8521.5	9997.5
8470.7	10081	8553.2	10061
8482.7	10872	8607.6	10116
8494.8		8643.7	10221
8502.2		8745.7	10263
8535.1		8800.7	10395
8537.4		8855.7	10656
8550.8		8865.5	10928
8594.3		8888.9
8661.2		8889
8689.2		8963.6
8751.9		9024.6
8776.3		9064.2
9022.1		9077.9
9060.7		9143.8
9142.6		9191.1
9398.2		9235.7
10762		9247.9
		9359.8
		9393
		9404.3
		9453.7
		9540.7
		9670.3
		9722
		9914.8
		10221
		10445

### Sheet: Figure 4(c)
Average nuclear lifetime (τw) / ps
FancJ(+)	FancJ(-)
8154.2	8340.3
8488	8366.8
8522.3	8418.8
8571	8930.7
8581.3	8963.9
8723.4	9006
8786.4	9098.3
8812.3	9133
8882.1	9274.5
8929.4	9350.4
8954	9384
8996.5	9511.6
9012.8	9529.5
9019.8	9534
9021.8	9555.4
9056.2	9560.8
9078.9	9594
9131	9606
9152.5	9674.9
9227.3	9712.1
9232.7	9720.9
9234.3	9752.8
9236	9757.1
9246	9780.7
9269.9	9792.4
9324.2	9800.4
9342.5	9828.9
9354.1	9837.4
9365.2	9850.7
9378.2	9860.9
9390.9	9863.3
9401.1	9877.3
9441.5	9880.8
9442.2	9924.2
9442.7	9926.9
9443.7	9938.4
9466.6	9948.6
9477	9954.3
9486.3	9960.5
9530.7	9964.2
9540.1	9980.4
9543	9981.1
9554	10004
9558.4	10017
9569.5	10023
9598.6	10033
9615.1	10053
9619.2	10075
9645.7	10092
9651.7	10120
9655.7	10137
9657.1	10179
9668.4	10179
9670.3	10187
9676.4	10192
9705.6	10215
9713.6	10257
9713.9	10258
9719.2	10264
9722.2	10275
9740	10278
9751.4	10290
9765.2	10297
9769.6	10306
9773.6	10311
9782.4	10319
9783.3	10320
9795.8	10322
9796.8	10330
9802.3	10335
9827.2	10340
9837.8	10344
9847.7	10357
9871.3	10375
9874.7	10380
9878.6	10381
9885.8	10383
9888.6	10387
9893.9	10389
9895.7	10393
9900.5	10393
9916.7	10401
9920.4	10414
9921.3	10420
9928.1	10421
9933.3	10426
9946.5	10429
9949.6	10439
9955.2	10439
9961.4	10441
9975.9	10446
9979.3	10452
9980.8	10455
9981.5	10458
9982.4	10462
9988.8	10470
9991.1	10484
9992.5	10486
10003	10487
10014	10489
10014	10493
10024	10494
10032	10501
10038	10501
10038	10511
10042	10521
10043	10527
10047	10533
10049	10533
10050	10541
10052	10542
10053	10547
10058	10551
10061	10552
10062	10563
10064	10564
10070	10565
10072	10571
10076	10572
10080	10572
10085	10574
10091	10576
10091	10580
10102	10584
10107	10590
10121	10593
10122	10595
10125	10595
10127	10603
10138	10604
10160	10608
10160	10609
10163	10615
10168	10619
10183	10623
10183	10629
10184	10631
10185	10632
10187	10633
10198	10637
10219	10640
10220	10642
10234	10647
10236	10655
10243	10655
10257	10656
10257	10658
10261	10661
10263	10663
10266	10668
10279	10672
10281	10675
10284	10677
10297	10686
10313	10688
10315	10692
10320	10704
10322	10706
10323	10706
10325	10708
10344	10708
10347	10713
10363	10722
10366	10730
10368	10735
10378	10737
10384	10737
10385	10739
10388	10739
10389	10739
10394	10743
10397	10750
10400	10755
10402	10757
10408	10768
10416	10769
10423	10769
10425	10770
10433	10772
10446	10773
10450	10774
10458	10776
10462	10779
10463	10780
10471	10785
10472	10788
10474	10792
10482	10796
10483	10802
10488	10805
10490	10811
10491	10812
10518	10812
10522	10815
10525	10815
10526	10816
10532	10816
10533	10818
10536	10824
10537	10828
10541	10831
10543	10832
10543	10833
10544	10837
10546	10838
10547	10842
10547	10843
10550	10843
10557	10844
10558	10846
10559	10848
10571	10851
10574	10853
10578	10854
10582	10860
10586	10864
10586	10871
10588	10881
10597	10884
10600	10886
10606	10889
10606	10896
10611	10896
10613	10897
10613	10898
10618	10900
10619	10904
10619	10905
10623	10906
10625	10907
10632	10911
10637	10912
10639	10916
10640	10917
10644	10919
10645	10920
10648	10925
10651	10927
10673	10931
10673	10934
10674	10934
10680	10935
10687	10938
10689	10938
10691	10938
10691	10942
10702	10946
10705	10948
10706	10950
10709	10953
10718	10959
10719	10961
10719	10964
10721	10965
10723	10974
10724	10977
10725	10989
10725	11002
10731	11003
10738	11008
10745	11010
10750	11011
10753	11013
10758	11014
10760	11020
10761	11025
10767	11028
10771	11028
10775	11029
10778	11034
10788	11035
10793	11035
10797	11035
10797	11036
10798	11039
10800	11039
10806	11041
10808	11044
10813	11050
10819	11052
10819	11054
10827	11054
10828	11056
10829	11059
10830	11061
10833	11062
10834	11063
10837	11063
10842	11063
10844	11068
10848	11074
10852	11078
10853	11081
10865	11086
10867	11087
10882	11093
10888	11101
10899	11102
10901	11105
10906	11113
10907	11115
10908	11118
10910	11118
10911	11119
10914	11121
10918	11128
10924	11132
10924	11134
10925	11142
10926	11145
10934	11148
10935	11152
10936	11152
10939	11153
10941	11153
10942	11156
10943	11159
10945	11164
10949	11169
10951	11169
10952	11172
10958	11182
10960	11185
10961	11189
10963	11189
10972	11191
10988	11191
10992	11194
10993	11198
10995	11198
10997	11199
10998	11210
10998	11218
11000	11231
11000	11233
11020	11236
11021	11236
11027	11236
11030	11238
11031	11238
11031	11238
11040	11243
11043	11245
11045	11247
11046	11259
11047	11259
11051	11261
11059	11264
11059	11265
11064	11270
11080	11272
11082	11276
11088	11284
11090	11292
11096	11295
11097	11295
11097	11296
11127	11296
11129	11299
11139	11302
11141	11303
11143	11319
11147	11324
11152	11327
11156	11328
11159	11330
11164	11333
11165	11342
11165	11345
11169	11346
11172	11346
11178	11347
11195	11347
11200	11353
11201	11360
11201	11361
11205	11362
11209	11364
11213	11364
11216	11370
11228	11371
11237	11378
11252	11379
11260	11379
11267	11383
11268	11391
11273	11391
11276	11392
11281	11402
11290	11405
11301	11411
11309	11417
11309	11417
11312	11423
11320	11424
11330	11426
11333	11427
11335	11430
11351	11432
11363	11433
11368	11433
11368	11445
11378	11450
11385	11451
11387	11451
11397	11456
11405	11461
11408	11463
11413	11465
11422	11470
11436	11471
11437	11471
11444	11473
11446	11476
11455	11482
11467	11488
11469	11495
11471	11499
11477	11503
11510	11506
11512	11508
11515	11516
11533	11520
11540	11523
11545	11530
11549	11533
11549	11535
11551	11536
11579	11539
11589	11540
11600	11542
11604	11544
11635	11549
11639	11551
11644	11558
11657	11564
11657	11564
11659	11573
11674	11576
11704	11579
11733	11581
11770	11581
11788	11582
11814	11589
11833	11590
11841	11591
11869	11594
11875	11597
11883	11606
11936	11613
11959	11613
11986	11617
12015	11620
12115	11625
12146	11625
	11628
	11632
	11633
	11634
	11634
	11635
	11641
	11642
	11645
	11646
	11657
	11658
	11678
	11679
	11680
	11683
	11688
	11689
	11693
	11697
	11698
	11719
	11721
	11723
	11723
	11729
	11734
	11735
	11740
	11742
	11744
	11745
	11750
	11755
	11756
	11759
	11760
	11762
	11769
	11769
	11774
	11778
	11778
	11780
	11782
	11783
	11791
	11793
	11794
	11799
	11799
	11801
	11803
	11806
	11810
	11810
	11813
	11817
	11825
	11826
	11831
	11849
	11858
	11862
	11878
	11880
	11883
	11886
	11897
	11901
	11912
	11923
	11926
	11927
	11931
	11937
	11942
	11956
	11956
	11961
	11972
	11976
	11978
	11979
	11983
	12002
	12005
	12008
	12035
	12050
	12064
	12083
	12088
	12092
	12094
	12103
	12120
	12127
	12167
	12181
	12184
	12185
	12190
	12192
	12245
	12280
	12291
	12330
	12331
	12339
	12358
	12361
	12408
	12438
	12489
	12503
	12514
	12548
	12601
	12612
	12762
	13031
