## Supplementary material for "Visualising G-quadruplex DNA dynamics in live cells by fluorescence lifetime imaging microscopy": Source Data: Figure 5_Source Data.xlsx

### Sheet: Figure 5(a)
	Time / days	Average nuclear lifetime (τw) / ps	SEM	Number of Nuclei
Control	0	10957.8	40.8639	623
	0.05637	10995.1	76.2282	196
	0.13505	10902.7	70.12	219
	0.2177	10980.7	66.2909	208
Zn Salphen	0.08304	10619.6	128.785	60
	0.16065	10734.7	134.788	61
	0.24624	10635.2	162.501	59
VO Salphen	0.10683	9863.35	99.3317	71
	0.18669	9778.71	130.405	67
	0.27766	9619.31	116.199	63
Cu Salphen	0.10787	9401.5	122.477	71
	0.18825	9251.72	118.048	81
	0.2827	9724.7	115.23	61
Ni Salphen	0.07384	8896.37	91.1716	63
	0.16221	8482.47	124.858	63
	0.2452	8104.39	73.532	78
PDS	0.11134	9544.42	123.419	61
	0.18895	8161.44	130.466	20
	0.26568	8301.78	74.5203	56
