## Supplementary material for "Visualising G-quadruplex DNA dynamics in live cells by fluorescence lifetime imaging microscopy": Source Data: Figure S1_Source Data.xlsx

### Sheet: Figure S1(a)
XG4	XDAOTA-M2	XdsDNA	G4 concentration / µM	τw / ns
0.714	0	0.286	1	11.4212
			0.75	11.4273
			0.5	11.4439
0.417	0.417	0.167	1	11.2172
			0.75	11.2757
			0.5	11.3325
0.033	0.953	0.013	1	10.608
			0.75	10.4952
			0.5	10.5354
0.001	0.999	0.0004	1	7.60441
			0.75	7.62105
			0.5	7.7682

### Sheet: Figure S1(b)
XG4	τw / ns
0.76923	11.8267
0.67308	11.7703
0.45455	11.7459
0.24648	11.3752
0.08929	11.1082
0.03359	10.6375
0.00988	9.71792
0.00349	8.82978
0.0013	8.16578
0.000349853	7.31342
0.000163287	7.23605

### Sheet: Figure S1(c)
	τw / ns
Concentration / µM	PDS	Ni Salphen	DAPI
0	6.5145	6.95555	6.35064
0.66622	6.48731	6.71826	6.29182
1.33156	6.43995	6.47805	6.23332
1.99601	6.38606	6.18616	6.17451
2.65957	6.36449	5.96897	6.17874
3.98406	6.33262	5.47904	6.13672
5.30504	6.27256	5.06955	6.09227
6.62252	6.21214	4.86031	6.10888
7.93651	6.17569	4.56835	6.12911
9.90099	6.06293	4.28338	6.12968
11.8577	5.93981	4.19112	6.16018
14.4547	5.75102	4.08411	6.17396
20.8877	5.18112	3.71227	6.21799
25.6577	5.16924	3.30526	6.43828

### Sheet: Figure S1(d)
	τw / ns
[DNA binder] (µM)	Hoechst	DAPI
0	12.2538	12.3741
0.66622	11.9616	12.4506
1.33156	11.7207	12.4969
1.99601	11.5118	12.5499
2.65957	11.4513	12.5455
3.32226	11.3383	12.4837
3.98406	11.2829	12.4411
4.64499	11.2531	12.4263
5.30504	11.2207	12.3863
5.96421	11.1555	12.3633
6.62252	11.1104	12.3495
7.27995	11.0406	12.3348
7.93651	10.9248	12.35
8.5922	10.8427	12.3345
9.24703	10.7718	12.3477
9.90099	10.6973	12.3546
10.5541	10.5356	12.4024
13.8067	10.0244	12.4321
20.2482	8.41647	11.9888

### Sheet: Figure S1(e)
Compound(s)	τw / ns
DAOTA-M2	2.7298
+ Ni Salphen	2.41833
+ Cu Salphen	2.87293
+ VO Salphen	2.24447
+ Zn Salphen	1.69474
+ PDS	3.21804
+ DAPI	2.45474
