## Supplementary material for "Visualising G-quadruplex DNA dynamics in live cells by fluorescence lifetime imaging microscopy": Source Data: Figure S2_Source Data.xlsx

### Sheet: Figure S2(b)
	τw / ns
Concentration / µM	PDS	SD	Ni Salphen	SD	DAPI	SD
0	11.3785	0.41068	11.8662	0.18554	11.9517	0.21418
0.66622	11.2779	0.37702	11.2215	0.2493	11.8428	0.15765
1.33156	11.1937	0.37573	10.5682	0.33389	11.7775	0.17294
1.99601	11.0859	0.33127	9.86341	0.41416	11.705	0.1328
2.65957	10.9704	0.33163	9.17361	0.47811	11.6734	0.09323
3.98406	10.8017	0.31651	7.91068	0.44656	11.5901	0.1012
5.30504	10.5566	0.36674	6.82891	0.36165	11.4969	0.09824
6.62252	10.2037	0.44043	6.09017	0.22641	11.43	0.11694
7.93651	9.696	0.63537	5.62718	0.15587	11.3061	0.13785
9.90099	8.48399	0.91472	5.19248	0.1094	11.1053	0.11798
11.8577	7.0772	0.25178	4.87009	0.09925	10.8896	0.12128
14.4547	6.45306	0.05855	4.54819	0.09949	10.6347	0.08368
20.8877	6.35087	0.03299	3.91616	0.10759	10.221	0.07055
25.6577	6.36931	0.01937	3.70969	0.10265	10.0917	0.05666
N.B: This data is replicated from Figure 1(f). It is presented alongside the images in Figure S2(a) for easy comparison
