## Supplementary material for "Visualising G-quadruplex DNA dynamics in live cells by fluorescence lifetime imaging microscopy": Source Data: Figure S4_Source Data.xlsx

### Sheet: Figure S4(b)
gH2AX intensity per nucleus (a.u.)
U2OS_2GY	U2OS_DMSO	U2OS_ DAOTA
2.98	2.1	2.95
1.22	1.22	3.03
1.34	2.75	2.36
1.83	1.5	1.85
1.34	2.26	1.4
3.81	2.43	3.33
2.16	1.79	1.51
2.24	1.91	2.88
3.34	3.45	1.8
1.75	1.38	2.52
2.34	2.45	1.19
2.64	2.63	1.08
2.19	1.38	1.4
3.26	1.28	1.15
2.04	1.48	1.61
1.63	2.18	1.31
5.74	1.57	0.93
4.28	1.51	0.74
5.23	2.18	0.52
5.26	1.64	0.9
4.86	1.93	3.1
5.27	1.59	3.02
5.4	1.61	1.71
5.81	1.71	1.37
4.34	1.64	3.23
4.74	1.75	3.47
4.52	1.92	2.89
4.74	1.34	1.27
3.91	0.61	2.04
9.8	1.07	1.79
6.51	1.97	1.91
5.92	1.84	1.1
3.48	2.01	0.84
5.72	1.54	1.16
3.23	1.23	1.56
3.95	2.33	0.86
1.28	1.15	0.81
4.22	1.19	1.19
3.91	1.96	3.06
3.25	1.91	3.93
4.68	1.44	1.1
2.94	1.24	1.51
2.29	1.76	0.74
2.11	1.29	2.12
3.66	1.03	0.57
4.16	1.03	0.61
3.75	2.04	0.56
3.82	2.43	1.1
4.82	2.1	0.92
3.22	1.93	0.9
3.32	1.27	0.84
3.24	1.87	0.74
3.19	1.17	0.58
5.06	1.41	1.16
2.01	1.94	1.01
5.17	1.31	0.83
2.52	1.47	0.97
3.43	1.47	1.11
4.92	1.58	0.74
5.94	1.66	1.38
5.69	0.84	1.18
5.15	2.01	1.09
7.55	1.91	0.79
2.89	1.19	0.85
6.24	1.9	0.71
5.92	1.26	0.58
6.16	1.05	1.69
2.99	1.49	3.56
7.93	0.94	1.12
7.97	1.1	1.07
7.35	1.21	3.04
3.23	1.09	1.19
5.68	1.44	0.78
3.72	1.16	2.14
4.48	1.66	1.46
2.64	1.15	0.79
3.91	1.16	1.45
3.15	2.26	0.59
3.25	0.98	1.58
6.81	3.81	1.61
7.11	2.52	0.85
6.91	2.24	0.72
6.17	2.49	0.99
7.93	1.75	0.84
5.97	1.58	0.44
7.64	1.14	1.07
7.1	1.2	1.12
5.04	1.55	1.8
4.88	1.69	2.68
5.81	1.76	1.52
4.46	0.99	1.61
5.67	0.96	1.69
3.61	1.01	1.12
5.6	2.2	0.96
5.94	2.62	1.64
3.33	4.57	0.75
6.2	0.92	1.15
3.35	1.55	0.61
3.82	1.58	1.35
3.28	1.63	0.99
4.33	0.95	0.78
4.37	1.13	1.27
2.56	1.93	1.4
4.79	2.6	0.92
2.74	1.31	0.73
4.13	2.29	1.27
3.04	1.03	2.08
6.08	2.48	1.54
4.86	1.47	0.86
1.68	2.39	1.44
5.81	1.38	1.35
4.11	1.82	1.61
1.8	1.73	1.41
2.56	1.35	1.05
2.44	0.9	1.42
2.4	1.31	2.71
3	1.19	1.57
1.59	1.35	1.85
1.84	1.46	2.95
2.71	1.68	2.04
3.07	1.69	2.47
1.63	1.47	2.66
2.79	1.39	3.84
2.38	0.97	4.02
3.12	1.39	4.86
1.9	1.25	1.97
2.57	1.53	1.09
2.97	2.42	3.36
2.52	1.37	1.21
2.67	1.22	1.02
2.82	1.54	2.27
4.02	1.56	1.59
7.48	1.39	1.86
2.98	1.82	1.93
3.82	1.53	1.37
3.67	1.78	2.11
4.62	1.91	2.44
1.91	2.6	2.24
3.76	1.97	1.74
2.28	2.02	2.69
3.07	0.88	1.71
3	1.98	2.97
3.22	1.47
3.45	1.31
4.98	3.08
1.82	2.12
6.67	2.34
2.76	2.55
	2.49
	2.96
	2.12
	2.14
	2.98
	2.12
	1.75
	2.24
	2.76
	2.23
	1.64
	1.84
	1.91
	1.61
	1.54
	1.9
	1.85
	1.1
	2.18
	2.15
	1.61
	2
	2.41
	1.79
	1.54
	1.31
	2.34
	2.27

### Sheet: Figure S4(e)
gH2AX intensity per nucleus (a.u.)
DMSO F+R+	DMSO F-R+	DMSO F+R-	DMSO F-R-	DAOTA F+R+	DAOTA F-R+	DAOTA F+R-	DAOTA F-R-
0	7.63	5.93	4.86	5.74	16.81	3.8	0
2.36	8.35	3.59	0	7.87	13.68	1.63	0
2.39	1.96	4.27	0	10.9	9.87	15.43	2.99
3.89	6.33	5.22	9.8	14.95	14.51	10.69	7.73
1.45	17.33	5.36	10.61	8.47	12.61	0	5.34
2.72	11.46	4.58	5.88	16.95	13.67	7.01	6.65
2.54	6.24	9	0	18.85	8.76	15.33	5.84
1.54	12.1	2.94	5.93	9.76	4.36	15.02	4.29
6.65	12.13	5.74	3.65	12.52	8.53	13.98	4.23
4.08	5.97	3.62	3.5	5.85	6.24	15.86	3.25
2.24	7.07	5.71	8.4	10.37	5.41	12.9	8.45
3.73	11.84	0	3.84	6.08	4.15	11.78	4.94
2.82	10.61	4.12	3.9	12.76	8.34	12.39	9.15
3.19	11.32	5.96	1.67	8.63	5.97	12.39	12.2
1.7	5.4	0	3.49	7.09	6.34	9.66	4.21
2.44	4.91	4.44	2.55	9.9	15.76	15.84	5.83
2.3	11.6	4.88	1.84	4.85	0	7.35	4.61
2.98	0	4.52	3.22	9.34	7.68	10.02	12.45
3.69	3.51	6.4	2.4	10.56	0	10.37	12.43
3.92	6.16	6.61	2.91	7.88	0	15.08	13.25
2.3	10.36	6.14	2.21	8.82	0	16.47	11.32
3.11	5.9	9.19	3.7	6.19	0	8.19	11.34
2.89	5.16	6.25	1.21	9.26	6.85	6.7	9.6
4.02	1.22	3.29	2.09	0	0	20.09	7.92
2.23	1.36	8.94	0	8.91	14.04	3.6	8.51
2.62	2.48	9.18	0	6.68	0	6.49	9.52
2.51	0	3.34	1.88	8.16	8.74	7.3	8.26
1.09	2.28	0	5.72	10.52	0	12.3	5.53
2.89	1.58	6.71	3.4	8.58	0	14.55	9.29
2.11	1.9	5.52	2.43	4.54	9.8	11.67	9.97
2.05	1.02	8.8	3.77	4.79	10.84	5.14	8.42
3.65	1.89	13.28	2.69	11.39	18.03	13.2	9.28
2.43	0	3.08	5.5	5.37	0	7.09	3.02
3.65	1.13	13.49	0	8.14	0	9.87	11.15
1.87	4.55	2.04	9.13	6.93	6.71	10.56	8.88
2.59	2.04	6.82	0	4.31	8.62	9.1	9.26
1.74	3.67	4.58	7.86	7.45	7.04	3.6	9.35
0	2.1	4.18	4.78	22.66	10.24	5.96	12.19
3.05	2.19	6.08	10.14	11.29	12.01	7.94	3.64
4.35	1.18	6.28	0	8.9	11.62	11.13	7.7
4.15	1.43	2.32	0	6.08	13.65	14.61	3.39
0	1.32	2.37	3.23	8.21	10.67	10.6	9.02
3.72	1.55	6.64	4.4	5.84	5.14	13.16	5.51
4.12	1.72	8.01	1.79	9.07	3.73	13.79	7.76
3.39	1.22	6.75	4.8	9.14	3.66	24.89	7.11
7.7	2.23	7.7	3.19	4.55	11.56	7.2	7.87
4.99	0.9	6.88	2.38	4.38	5.6	7.49	6.9
4.6	0.99	5.58	2.07	6.89	12.01	12.96	0
3.82	0	0	4.15	5.75	11.03	11.33	5.22
4.81	0	1.25	1.82	4.84	10.71	18.44	6.92
3.08	1.67	4.58	1.66	10.47	20.48	14.37	10
0	0.91	7.57	4.14	16.91	0	13.39	5.4
3.41	1.56	4.73	4.59	9.38	0	11.52	10.49
2.81	1.23	5.17	8.01	10.38	0	11.23	2.4
2.98	10.05	3.51	2.46	10.32	0	3.26	4.9
9.59	3.74	17.98	5.48	9.42	0	20.35	6.53
2.5	2.48	8.2	4.39	6.74	8.74	8.08	5.03
3.44	2.21	11.03	1.77	9.95	10.29	6.58	6.4
2.93	2.21	6.89	4.04	6.92	8.26	5.56	4.03
4.63	2.03	3.36	4.07	6.31	11.52	4.04	14.27
1.9	2	8.33	1.74	11.71	10	9.71	16.82
5.41	1.58	0	7.36	7.2	7.04	8.01	19.9
2.01	3.49	10.53	4.6	8.71	4.14	6.8	10.05
1.85	3.88	4.72	0	13.26	0	10.56	0
1.6	2.17	0	0	14.58	0	2.49	15.95
3.44	1.97	2.24	1.95	0	0	9.27	3.73
3.82	4.61	10.06	3.6	3.32	4.41	17.99	7.67
2.27	1.24	11.4	2.62	16.03	0	19.15	5.77
2.21	4.65	17.95	3.48	12.65	10.74	4.57	10.62
0.84	0	3.29	4.24	6.64	20.64	2.36	11.1
2.59	4.8	6.63	1.28	11.44	12.61	15.91	10.81
2.04	3.5	2.66	3.33	7.52	18.88	13.46	11.06
3.27	1.43	3.61	1.45	7.02	7.73	4.15	0
7.47	3.8	2.57	4.95	0	0	3.8	0
5.81	1.72	1.42	3.64	11.64	0	5.35	0
2.88	0.98	3.33	2.54	4.74	6.05	4.86	4.2
3	0.75	6.63	7.11	7.47	4.88	2.88	4.68
3.86	2.25	7.61	4.68	4.33	10.05	3	8.1
2.36	1.88	2.68	3.45	14.35	14.74	1.53	7.59
2.43	2.35	4.95	6.4	0	0	1.77	10.47
1.88	0	6.38	6.57	10.12	0	2.32	3.45
3	7.85	8.44	2.96	0	6.33	2.44	5.2
0	3.39	8.33	5.78	9.57	7.88	3.63	0
0	10.57	9.1	2.65	5.76	0	5.83	0
3.64	3.08	16.66	11.3	4.54	8.65	4.73	4.23
2.01	0	14.01	9.67	12.48	11.37	9.89	1.81
4.78	3.6	2.61	4.24	8.57	11.9	8.48	3.44
1.76	4.68	1.97	4.98	5.53	9.89	12.08	7.35
1.89	2.35	11.25	14.79	3.61	6.27	8.96	5.2
1.9	0	0	5.03	7.03	14.13	9.04	6.63
4.55	2.41	5.76	8.77	7.85	11.01	6.17	4.93
2.3	9.67	6.72	11.44	5.9	9.34	4.09	3.93
3.32	2.25	5.76	6.09	9.93	7.71	5.19	0
1.69	4.38	23.27	3.48	13.02	9.69	10.62	5.97
0.84	3.14	1.7	4.53	5.27	7.26	6.33	6.9
1.85	1.62	4.37	0	0	3.99	5.53	16.13
0.71	2.42	17.56	3.82	12.13	3.73	4.91	9.39
3.02	1.02	1.15	10.79	9.15	8.48	6.04	6
1.92	0	0	5.89	8.29	3.49	4.45	11.51
2.69	0	3.28	6.33	9.66	0	6.16	14.32
2.91	4.97	4.71	4.35	0	0	16.25	10.74
0	4.91	4.14	13.36	5.36	15.26	13.08	10.13
2.96	3.27	4.51	4.37	0	3.65	7.2	8.11
2.01	4.79	5.41	15.08	12.98	3.89	13.19	9.71
1.95	4.77	12.57	4	10.52	3.91	14.46	7.02
2.14	1.39	20.02	6.52	13.28	4.63	8.55	13.05
1.61	1.39	2.51	4.67	0	8.98	6.63	10.78
5.7	9.56	4.91	2.59	15.93	7.4	6.4	6.92
1.33	7.52	9.9	3.32	8.72	5.45	19.14	9.16
0	1.54	0	3.57	13.49	3.68	7.69	6.15
0	5.32	5.26	2.49	0	0	10.01	24.21
0	2.27	0	0	10.19	2.19	14.75	11.66
0.93	4.24	3.42	3.33	20.17	5.5	4.28	10.25
0	2.04	5.97	5.61	15.47	10.28	9.08	6.43
1.76	6.12	3.7	9.58	3.5	9.66	0	7.08
3.48	4.05	14.56	0	9.31	23.72	10.26	6.02
0.92	0	6.7	3.13	13.03	7.39	9.3	11.48
1.26	2.82	1.04	0	10.8	15.76	10.57	9.82
2.67	1.2	1.58	0	8.13	11.58	8.95	8.48
1.23	2.97	1.93	3.96	8.67	4.35	8.72	6.48
2.37	3.67	2.83	9.67	9.17	6.29	23.3	12.61
1.15	1.18	2.34	12.08	0	11.09	12.26	0
2.12	4.87	1.43	12.01	7.44	5.17	14.54	0
1.01	6.84	2.85	8.58	6.01	6.26	4.06	6.22
1.32	2.27	3.02	17.2	5.11	9.22	5.45	4.77
1.33	6.15	3.38	17.91	0	11.33	7.54	4.24
0.82	3.06	5.46	5.28	0	0	12.33	10.74
1.08	0	2.26	13.32	13.94	7.59	0	11.73
2.11	0	5.2	9.67	13.03	8.94	6.3	5.45
1.12	3.45	8.06	4.32	6.98	20.71	2.58	11.78
2.1	3.92	3.24	9.74	6.19	14.91	9.85	0
1.62	2.18	1.22	10.84	12.42	12.06	7.91	0
2.16	7.18	9.87	9.78	15.21	11.13	0	4.99
1.08	4.49	5.05	21.63	10.43	6.24	14.5	6.51
1.01	3.32	7.54	7.48	7.71	10.35	13.42	6.95
1.44	1.76	0	8.06	4.25	5.42	10.14	6.59
3.28	4.6	9.12	7.63	5.28	2.57	12.84	19.92
1.82	5.74	1.32	9.01	11.93	8.36	0	7.51
1.27	9	1.84	7.14	22.36	10.23	9.43	10.34
1.39	4.74	2.72	3.35	9.16	11.05	9.66	19.07
2.22	2.27	5.45	9.79	10.48	17.85	11.21	16.52
2.47	2.52	0	7.38	13.41	8.99	8.55	12.33
2	3.58	4.82	4.7	11.56	12.97	4.4	6.49
1.03	3.36	5.66	5.79	6.22	16.62	9.6	6.46
1.55	3.08	3.72	8.52	0	22.09	5.78	6.04
1.35	0	5.78	21.78	16.06	6.74	0	16.17
1.88	5.3	5.52	4.01	9.2	17.19	16.16	6.44
2.05	3.44	4.34	4.99	4.85	11.83	16.67	8.07
0.9	4.45	1.89	8.86	12.64	2.91	24.18	8.34
1.39	1.32	4.16	5.68	14.52	19.63	7.72	7.31
1.16	3.18	5.88	3.88	7.43	9.75	5.27	10.44
2.11	3.29	4.48	5.93	6.59	20.45	16.08	12.94
1.69	4.24	7.51	8.57	0	0	13.03	9.11
1.38	2.89	5.47	4.91	8.71	2.68	0	9.74
1.17		8.28	1.71	5.88	6.15	11.82	9.24
1.67		5.83	1.51	7.48	8.78	8.66	0
0		3.9	1.3	8.65	3.45	9.02	8.12
0.62		4.33	5.23	10.03	11.82	2.1	0
2.72		4.56	1.38	11.82	5.94	12.37	2.57
0		4.94	2.57	6.42	6.24	12.03	8.36
