## Supplementary material for "Visualising G-quadruplex DNA dynamics in live cells by fluorescence lifetime imaging microscopy": Source Data: Figure S5_Source Data.xlsx

### Sheet: Figure S5(i)
U2OS			F+R+			F-R+
tw (ns)	frequency		tw (ns)	frequency		tw (ns)	frequency
10500	10		7000	2		7500	2
10520	22		7020.2	8		7520.2	8
10540	20		7040.4	13		7540.4	9
10561	25		7060.6	9		7560.6	8
10581	30		7080.8	9		7580.8	13
10601	38		7101	10		7601	10
10621	42		7121.2	35		7621.2	18
10641	34		7141.4	42		7641.4	21
10662	40		7161.6	81		7661.6	34
10682	62		7181.8	101		7681.8	25
10702	61		7202	172		7702	36
10722	59		7222.2	228		7722.2	36
10742	74		7242.4	269		7742.4	32
10763	66		7262.6	367		7762.6	40
10783	85		7282.8	452		7782.8	28
10803	89		7303	488		7803	41
10823	94		7323.2	592		7823.2	37
10843	121		7343.4	660		7843.4	51
10864	108		7363.6	746		7863.6	60
10884	102		7383.8	887		7883.8	82
10904	118		7404	959		7904	111
10924	117		7424.2	973		7924.2	153
10944	132		7444.4	1022		7944.4	166
10965	154		7464.6	1082		7964.6	217
10985	129		7484.8	1094		7984.8	245
11005	156		7505.1	1094		8005.1	266
11025	160		7525.3	1039		8025.3	310
11045	157		7545.5	952		8045.5	342
11066	170		7565.7	824		8065.7	362
11086	168		7585.9	814		8085.9	417
11106	160		7606.1	733		8106.1	417
11126	180		7626.3	661		8126.3	403
11146	175		7646.5	594		8146.5	471
11167	203		7666.7	520		8166.7	455
11187	170		7686.9	423		8186.9	424
11207	184		7707.1	384		8207.1	415
11227	166		7727.3	301		8227.3	385
11247	167		7747.5	280		8247.5	345
11268	181		7767.7	211		8267.7	322
11288	169		7787.9	166		8287.9	300
11308	161		7808.1	120		8308.1	252
11328	165		7828.3	97		8328.3	269
11348	183		7848.5	87		8348.5	213
11369	166		7868.7	41		8368.7	172
11389	154		7888.9	46		8388.9	137
11409	170		7909.1	46		8409.1	126
11429	163		7929.3	26		8429.3	103
11449	142		7949.5	32		8449.5	97
11470	158		7969.7	42		8469.7	94
11490	158		7989.9	44		8489.9	84
11510	152		8010.1	51		8510.1	89
11530	126		8030.3	87		8530.3	51
11551	150		8050.5	92		8550.5	50
11571	147		8070.7	69		8570.7	47
11591	140		8090.9	96		8590.9	39
11611	144		8111.1	93		8611.1	38
11631	133		8131.3	84		8631.3	32
11652	143		8151.5	68		8651.5	33
11672	126		8171.7	67		8671.7	34
11692	129		8191.9	51		8691.9	27
11712	113		8212.1	56		8712.1	28
11732	121		8232.3	46		8732.3	27
11753	112		8252.5	39		8752.5	30
11773	110		8272.7	41		8772.7	40
11793	116		8292.9	35		8792.9	40
11813	108		8313.1	23		8813.1	45
11833	106		8333.3	26		8833.3	62
11854	110		8353.5	18		8853.5	78
11874	116		8373.7	27		8873.7	91
11894	108		8393.9	13		8893.9	169
11914	127		8414.1	7		8914.1	223
11934	149		8434.3	11		8934.3	288
11955	155		8454.5	7		8954.5	314
11975	186		8474.7	2		8974.7	312
11995	182		8494.9	6		8994.9	335
12015	143		8515.2	1		9015.2	283
12035	203		8535.4	4		9035.4	291
12056	230		8555.6	2		9055.6	250
12076	251		8575.8	1		9075.8	180
12096	253		8596	0		9096	149
12116	254		8616.2	0		9116.2	124
12136	282		8636.4	0		9136.4	110
12157	324		8656.6	0		9156.6	86
12177	325		8676.8	0		9176.8	73
12197	348		8697	0		9197	69
12217	337		8717.2	0		9217.2	42
12237	332		8737.4	0		9237.4	46
12258	340		8757.6	0		9257.6	22
12278	338		8777.8	0		9277.8	20
12298	314		8798	0		9298	11
12318	249		8818.2	0		9318.2	9
12338	238		8838.4	0		9338.4	10
12359	245		8858.6	0		9358.6	4
12379	213		8878.8	0		9378.8	1
12399	213		8899	0		9399	1
12419	187		8919.2	0		9419.2	0
12439	138		8939.4	0		9439.4	0
12460	144		8959.6	0		9459.6	0
12480	84		8979.8	0		9479.8	0
12500	54		9000	0		9500	0
