## Supplementary material for "Visualising G-quadruplex DNA dynamics in live cells by fluorescence lifetime imaging microscopy": Source Data: Figure S6_Source Data.xlsx

### Sheet: Figure S6(a)
	Average nuclear lifetime (τw) / ps
Cell Type	U2OS	U2OS	U2OS
% FBS	10	1	0		% FBS	Average Nuclear Intensity / Arbitrary units	SD
	9981.6	9231.2	10449		10	37.6704	4.05063
	10216	9303.6	10635		1	46.8935	6.40977
	10334	9340.5	10658		0	54.5882	7.52091
	10512	9866.6	10689
	10594	10110	10917
	10610	10262	10995
	10868	10323	11035
	10868	10377	11079
	11018	10552	11189
	11030	10692	11259
	11040	10886	11292
	11074	10891	11337
	11093	11048	11376
	11200	11131	11418
	11217	11177	11523
	11244	11303	11549
	11277	11370	11593
	11332	11424	11968
	11406	11472	12227
	11411	11704
	11636	11737
		11911
		11954
		12205
		12254
		12455

### Sheet: Figure S6(b)
	τw / ps
[DAPI]	0 mM	25 mM	50 mM	90 mM
	11938	12421	11055	12030
	12801	12219	12347	12050
	12757	11940	12275	12109
	10954	11474	12472	11966
	11994	11957	12408	12172
	12161	12171	12228	12070
	11404	12137	12257	12100
	11670	11996	12546	12279
	12933	10950	12288	12533
	12967	11730	11963	12290
	11309	11774	12167	12740
	11298	12393	12203	12668
	11561	11721	12412	11784
	11334	12453	12503	11236
	12519	11994	11680	11962
	12440	12378	12119	11244
	12246	12741	12033	12341
	11861	12478	11735	11828
	12273	12690	12083	12819
	12694	12098	11248	12289
	12659	11922	11915	11836
	13053	12373	12679	11404
	12750	12311	12282	12012
	12511	12372	11662	12067
	12087	8821	12392	11878
	12371	12199	11996	11594
	12432	11988	12395	12326
	11887	12360	12401	11817
	12550	12176	11514	11856
	11993	12183	11473	12571
	12400	11756	11774	12305
	12433	12419	11955	11951
	12454	--	11809	12731
	--	--	11754	12202
	--	--	11646	12007
	--	--	11512	11734
	--	--	11773	12462
	--	--	11881	11738
	--	--	11493	11549
	--	--	12112	11482
	--	--	11867	11996
	--	--	11890	12148
	--	--	11487	12521
	--	--	11544	11364
	--	--	11392	11774
	--	--	11890	11861
	--	--	11890	--
	--	--	11992	--
	--	--	--	--
	--	--	--	--
	--	--	--	--
	--	--	--	--
	--	--	--	--
	--	--	--	--
	--	--	--	--
	--	--	--	--
	--	--	--	--
	--	--	--	--
	--	--	--	--
	--	--	--	--
	--	--	--	--
	--	--	--	--
	--	--	--	--
	--	--	--	--
	--	--	--	--
	--	--	--	--
	--	--	--	--
	--	--	--	--
	--	--	--	--
	--	--	--	--
	--	--	--	--
	--	--	--	--
	--	--	--	--
	--	--	--	--
	--	--	--	--
	--	--	--	--
	--	--	--	--
	--	--	--	--
	--	--	--	--
	--	--	--	--
	--	--	--	--
	--	--	--	--
	--	--	--	--
	--	--	--	--
	--	--	--	--
	--	--	--	--
	--	--	--	--
	--	--	--	--
	--	--	--	--
	--	--	--	--
	--	--	--	--
	--	--	--	--
	--	--	--	--
	--	--	--	--
	--	--	--	--
	--	--	--	--
	--	--	--	--
	--	--	--	--
	--	--	--	--
	--	--	--	--
	--	--	--	--
	--	--	--	--
	--	--	--	--
	--	--	--	--
	--	--	--	--
	--	--	--	--
	--	--	--	--
	--	--	--	--
	--	--	--	--
	--	--	--	--
	--	--	--	--
	--	--	--	--
	--	--	--	--
	--	--	--	--
	--	--	--	--
	--	--	--	--
	--	--	--	--
	--	--	--	--
	--	--	--	--
	--	--	--	--
	--	--	--	--
	--	--	--	--
	--	--	--	--
	--	--	--	--
	--	--	--	--
	--	--	--	--
	--	--	--	--
	--	--	--	--
