## Supplementary material for "Visualising G-quadruplex DNA dynamics in live cells by fluorescence lifetime imaging microscopy": Source Data: Figure S7_Source Data.xlsx

### Sheet: Figure S7
	Frequency
Average nuclear lifetime (τw) / ps	Control	DAPI	PDS	Ni Salphen
6000	30	0	10	27
6080.8	74	0	19	48
6161.6	68	2	23	56
6242.4	112	0	29	54
6323.2	106	3	30	52
6404	122	3	34	64
6484.8	153	4	34	56
6565.7	162	3	54	63
6646.5	192	3	53	80
6727.3	272	4	76	107
6808.1	331	8	98	176
6888.9	469	8	148	276
6969.7	718	5	231	336
7050.5	986	7	276	383
7131.3	1276	5	313	461
7212.1	1396	6	283	587
7292.9	1272	12	227	835
7373.7	1208	11	209	1156
7454.5	1247	15	237	1318
7535.4	1283	8	289	1483
7616.2	1383	13	243	1391
7697	1214	14	213	1359
7777.8	1005	27	199	1295
7858.6	938	25	184	1499
7939.4	945	21	108	1664
8020.2	952	27	69	1734
8101	977	23	66	1777
8181.8	944	34	103	1734
8262.6	1003	50	187	1658
8343.4	1041	41	205	1438
8424.2	1151	40	161	1310
8505.1	1075	42	160	1379
8585.9	1114	49	214	1306
8666.7	1201	48	246	1344
8747.5	1050	63	237	1328
8828.3	953	57	254	1152
8909.1	961	79	277	1097
8989.9	1094	57	319	939
9070.7	1222	73	354	1035
9151.5	1225	76	382	969
9232.3	1323	97	432	769
9313.1	1640	111	547	634
9393.9	1702	139	694	636
9474.7	1461	189	905	726
9555.6	1502	260	979	776
9636.4	1532	347	1018	726
9717.2	1638	431	996	666
9798	1535	505	1095	564
9878.8	1518	551	1270	439
9959.6	1237	522	1437	454
10040	1272	539	1544	438
10121	1488	591	1564	335
10202	1431	737	1586	290
10283	1181	878	1814	263
10364	1260	1093	2066	196
10444	1281	1158	2057	155
10525	1193	1409	2064	148
10606	1053	1631	2069	127
10687	723	1768	2150	129
10768	561	2027	2266	94
10848	514	2098	2235	102
10929	539	2022	2175	58
11010	464	1979	2106	40
11091	495	2135	1903	22
11172	526	2128	1929	13
11253	480	2296	1945	2
11333	400	2418	1957	1
11414	296	2677	2085	0
11495	263	2772	2042	0
11576	301	2856	2025	0
11657	266	2725	2219	0
11737	186	2608	2261	0
11818	91	2389	2204	0
11899	87	2183	2036	0
11980	83	2035	1845	0
12061	76	1864	1695	0
12141	80	1820	1622	0
12222	66	1734	1578	0
12303	75	1617	1323	0
12384	108	1646	1106	0
12465	97	1601	1120	0
12545	56	1459	1212	0
12626	35	1282	1215	0
12707	15	1139	1410	0
12788	7	972	1417	0
12869	0	857	1276	0
12949	0	659	1026	0
13030	0	466	642	0
13111	0	219	327	0
13192	0	139	182	0
13273	0	64	116	0
13354	0	37	92	0
13434	0	17	42	0
13515	0	4	39	0
13596	0	0	11	0
13677	0	0	4	0
13758	0	0	0	0
13838	0	0	0	0
13919	0	0	0	0
14000	0	0	0	0
