## Supplementary material for "Visualising G-quadruplex DNA dynamics in live cells by fluorescence lifetime imaging microscopy": Source Data: Figure S8_Source Data.xlsx

### Sheet: Figure S8(a)
	Average nuclear lifetime (τw) / ps
Cell Type	U2OS	U2OS	U2OS
Cisplatin concentration / µM	0	12.5	25
	11842	12727	12898
	12447	12269	12860
	11960	11680	12669
	12056	12570	12407
	12211	11914	12676
	12615	12202	12330
	10320	12377	12576
	12899	11878	13223
	11815	12310	12754
	12083	12444	13586
	12893	10656	13316
	11899	11872	13139
	12403	11633	13314
	12276	11821	11974
	11185	12669	13010
	11481	11904	13276
	11972	11973	12805
	12120	11845	12579
	11880	12207	12199
	12033	12430	11860
	12038	12505	12193
	10817	12288	12555
	10551	12561	12714
	12285	12435	12888
	12214	12233	12332
	12327	12177	12668
	11782	12565	12820
	12281	12065	10861
	10763	12263	11853
	10631	12313	11565
	11411	12034	12387
	11155	12043	11144
	10250	12513	10607
	10850	12006	10927
	11671	12660	11672
	11159	11720	11631
	11443	12272	11860
	11263	12483	12611
	11292	12350	12369
	11306	12491	11902
	11311	9778.5	10962
	11011	11642	10797
	11872	11331	11594
	11676	9609.6	12315
	11074	11349	10599
	10990	10380	10641
	11401	10621	11423
	10938	12007	11281
	11329	12565	10906
	11398	12221	11827
	10840	11872	11628
	11253	11453	11353
	11004	10394	10157
	11183	12424	12327
	10938	11242	11817
	11322	11516	11574
	11365	11623	12453
	11305	12176	11810
	9421.7	11491	12112
	10962	10543	11865
	11406	11456	11038
	11277	10942	10858
	11332	10764	11328
	11411	11226	11739
	11636	12155	11154
	11244	11398	12595
	11074	12448	10441
	11200	10320	11176
	11217	11783	11574
	10512	12115	12265
	9981.6	11243	11994
	11030	11504	11576
	11093	9952.7	11345
	10868	11955	12178
	10334	12130	12122
	10216	12021	11575
	10868	10152	10907
	10610	10241	11301
	10594	11651	11790
	11040	10993	11816
	11018	11650	10017
		11044	10819
		12394	11388
		10988	11293
		11270	11073
		11258	10395
		10713	11501
		10008
		11159
		11392
		12049
		11311
		11700
		11928
		12104
		11464
		10843
		11734
		11573
		11758
		10869
		10878

### Sheet: Figure S8(b)
Average nuclear lifetime (τw) / ps
0 Gy	2 Gy
7986.1	9068.2
9337.8	9708.7
9832.4	9796.6
9910.2	9939.4
10017	9967.5
10229	10038
10254	10108
10371	10123
10427	10332
10525	10454
10787	10486
10984	10612
11025	10676
11061	10737
11108	10760
11153	10763
11170	10782
11185	10879
11279	11071
11291	11076
11376	11079
11382	11130
11412	11141
11430	11202
11460	11259
11514	11260
11550	11271
11586	11317
11622	11320
11622	11329
11631	11332
11648	11344
11666	11388
11692	11401
11716	11414
11722	11416
11728	11501
11754	11538
11792	11571
11821	11616
11835	11692
11922	11701
11922	11720
11941	11742
11953	11756
12004	11759
12019	11804
12026	11806
12027	11838
12043	11840
12043	11846
12051	11862
12069	11872
12079	11873
12081	11903
12102	11903
12121	11905
12126	11909
12246	11925
12272	11943
12293	11944
12303	11955
12304	11986
12339	12003
12351	12018
12363	12023
12371	12031
12375	12033
12375	12033
12400	12035
12407	12057
12412	12059
12420	12069
12446	12097
12476	12109
12480	12119
12492	12121
12524	12126
12537	12131
12551	12186
12576	12214
12594	12214
12596	12226
12602	12243
12608	12261
12616	12273
12618	12282
12682	12306
12701	12313
12769	12315
12785	12321
12809	12344
12813	12387
12857	12406
12859	12421
13108	12441
13227	12443
13290	12444
	12453
	12465
	12472
	12482
	12495
	12502
	12533
	12538
	12575
	12579
	12585
	12597
	12609
	12614
	12648
	12649
	12652
	12653
	12654
	12662
	12677
	12684
	12719
	12722
	12747
	12750
	12754
	12763
	12776
	12799
	12847
	12853
	12913
	12918
	13003
	13013
	13067
	13384

### Sheet: Figure S8(c)
Average nuclear lifetime (τw) / ps
0 Gy	2 Gy
10001	7806.1
9979.2	8611.7
9531.9	8404.2
9532.9	10178
9104.4	10180
10737	7642.3
10253	8757.6
8810.8	7760.6
5950.9	8719.5
8437.9	8433
10136	7938.7
8124.6	9719
7237.2	7941.8
8472.6	8691.1
5863.3	8958.6
9376.5	9802.3
9379.1	8785
9366.3	8027.8
9249.7	7983.6
8829.8	8449.9
8760.9	9805.6
9854.2	10360
8517.4	7331.2
8956.5	7779
8869.7	9259.1
8779.9	9186.3
9653.2	8975.9
8998.2	6216.7
9563.8	8128
9175.6	8556.7
10073	8578.7
8334.8	8288.7
10087	8222.2
10541	8623.4
9267.1	8455
8813.7	8488.8
10492	9580.6
9588	9117.2
7825.1	8754.7
9306.8	9857.1
8725.9	8693.7
8539.5	10322
9627.6	10177
10107	9608.7
10214	7363.2
9235.7	8641.3
8736.1
9047
8226.8
8333.9
9141.8
8507
