## Supplementary material for "Visualising G-quadruplex DNA dynamics in live cells by fluorescence lifetime imaging microscopy": Source Data: Figure S10_Source Data.xlsx

### Sheet: Figure S10(c)
Average nuclear lifetime (τw) / ps
F+R+ Cont	F+R+ Null	F-R+ Cont	F-R+ Null
6183	5925.7	5913.6	5553.9
6258.6	6245.1	6074.4	5880.7
6263.7	6284.8	6166.5	6294.2
6285.3	6314.7	6220.9	6304.2
6317.8	6364.6	6345.7	6327.9
6336.4	6392.9	6448.3	6341.5
6609.7	6396.5	6580.5	6343.3
6618	6448.2	6591.4	6397.5
6647.6	6483.8	6647	6434.2
6649.8	6529.6	6656	6459.5
6656.6	6534	6678.4	6547
6660.9	6559.4	6784.4	6550.2
6675.4	6582.7	6785.9	6555.9
6699.3	6593	6798.7	6607.3
6722.6	6600	6820.6	6612.2
6731.7	6607.3	6850.1	6677.7
6735.6	6614.8	6878.9	6774
6767.9	6676.5	6906.5	6780.3
6805.2	6689.4	6908.1	6787.8
6811.1	6716.5	7030	6793.7
6820.5	6729.4	7060.9	6815.9
6823.9	6739.4	7065.5	6815.9
6830.6	6770.8	7069.5	6829
6869.6	6776.1	7086	6831.5
6880.9	6786	7098.9	6884.9
6898.7	6786.3	7120.2	6890.1
6900.8	6806	7150	6907.6
6964.2	6827.6	7153.1	6912.6
7033.1	6834.6	7212.3	6924.9
7035.6	6862	7217.8	6938.8
7040.5	6869	7234.2	6950.7
7040.5	6879.2	7269.1	6957.4
7058.1	6880	7273.1	6995.3
7063	6894.8	7273.2	6998.6
7071.1	6901.5	7313	7070.8
7076.8	6906.3	7323.6	7071.2
7111.8	6929.3	7323.7	7095.7
7127.2	6944.1	7417.7	7110.8
7147.7	6944.2	7430.6	7119.1
7156	6948.6	7452.1	7125.8
7190.9	6956.6	7470.2	7129.8
7202.6	6972.6	7475.1	7162.9
7206.2	6999	7476.7	7167
7220	6999.8	7478.2	7182.3
7267.5	7008.9	7487.5	7226.9
7289.1	7011	7492.9	7252.3
7303.3	7013.7	7516.8	7297.5
7317.4	7020.5	7567.2	7297.6
7329.5	7023.9	7595.8	7309.2
7347.5	7035.7	7615.9	7310.3
7350.1	7049.4	7623.1	7316.9
7358.3	7066.9	7633.9	7326.1
7366	7103.8	7639.2	7333.2
7372.7	7111.6	7689.3	7335.9
7381	7118.1	7692.6	7365.7
7404.6	7120	7696.2	7397.7
7406.1	7125.7	7712.9	7417.1
7422.3	7155	7772.4	7447
7433.1	7155	7773.7	7452.2
7435.4	7168.6	7780.1	7492.8
7439.6	7176.6	7796.1	7503.4
7495.4	7188	7803.8	7507.1
7546.5	7197.5	7816.3	7515.7
7549.8	7201.3	7838.5	7538.4
7572.4	7203.2	7849	7594.2
7575.7	7229.1	7851	7599.9
7613.3	7246.6	7881.1	7605.6
7621.5	7249.4	7882.2	7614.7
7622.9	7256.3	7919.2	7630.4
7625.8	7273.7	7940.9	7630.8
7640.3	7297.2	7965.7	7661.6
7648.8	7321	8002.9	7664.8
7662.8	7327.7	8038	7722.6
7698.4	7333.8	8051.4	7730.9
7700.3	7395	8069	7770.8
7713.6	7432.4	8075.5	7811.5
7721.8	7498	8127.9	7831.2
7728.6	7530	8177.6	7836.4
7737.4	7534.8	8253.5	7842.8
7744.1	7544.3	8258	7855
7744.4	7549.5	8318.7	7873.1
7786.3	7556.7	8328	7895.8
7795.3	7570	8331.4	7901.1
7809.2	7611.5	8354.6	7943.3
7831.4	7614.1	8380.4	7947.4
7862.6	7618.2	8390.4	7953.3
7901.2	7645.3	8442.6	7991.2
7973.2	7649.3	8463.4	8031.5
8011.6	7668.5	8489.7	8038.6
8012.8	7681	8504.5	8043.7
8020.4	7710.5	8544.1	8058.9
8024.6	7753.6	8545	8100.9
8030	7803	8558.3	8130
8049.1	7815.6	8559.1	8142.8
8097.3	7843.3	8625.7	8181.4
8104.2	7846.7	8629.5	8197.4
8147.5	7882.6	8696.3	8215.2
8197	7907.7	8704	8261.2
8204	7937.6	8733.1	8267.8
8208.9	7990.1	8735.2	8303.8
8311.4	8008.7	8736.1	8315.5
8362.4	8032.4	8751	8337.5
8363.5	8083.5	8806.1	8391.5
8383.6	8098.8	8812.2	8412.1
8399.7	8107.8	8853.8	8426.4
8446.8	8115.6	8854.6	8434
8532	8237.6	8876.6	8445.4
8662.9	8261	8897	8450.7
8674.8	8262.7	8961.8	8476
8687.1	8282.9	8970.5	8499.1
8714.4	8293.3	9042.2	8506.4
8719	8388.6	9118.2	8521.5
8732.8	8470.7	9130.8	8553.2
8771.9	8482.7	9264.4	8607.6
8840.9	8494.8	9271.5	8643.7
8861.3	8502.2	9281.4	8745.7
8908.5	8535.1	9345.3	8800.7
8950.5	8537.4	9366	8855.7
9079.1	8550.8	9493	8865.5
9185.9	8594.3	9507.6	8888.9
9187.9	8661.2	9540.9	8889
9354.5	8689.2	9627	8963.6
9567.8	8751.9	9652.8	9024.6
9575	8776.3	9721.7	9064.2
9629.8	9022.1	9760.8	9077.9
9708	9060.7	9807.6	9143.8
10220	9142.6	9893.4	9191.1
10869	9398.2	9899.2	9235.7
--	10762	9960.7	9247.9
--	--	10495	9359.8
--	--	--	9393
--	--	--	9404.3
--	--	--	9453.7
--	--	--	9540.7
--	--	--	9670.3
--	--	--	9722
--	--	--	9914.8
--	--	--	10221
--	--	--	10445
--	--	--	--
--	--	--	--
--	--	--	--
--	--	--	--
--	--	--	--
--	--	--	--
--	--	--	--
--	--	--	--
--	--	--	--
--	--	--	--
--	--	--	--
--	--	--	--
--	--	--	--
--	--	--	--
--	--	--	--
--	--	--	--
--	--	--	--
--	--	--	--
--	--	--	--
--	--	--	--
--	--	--	--
--	--	--	--
--	--	--	--
--	--	--	--
--	--	--	--
--	--	--	--
--	--	--	--
--	--	--	--
--	--	--	--
--	--	--	--
--	--	--	--
--	--	--	--
--	--	--	--
--	--	--	--
--	--	--	--
--	--	--	--
--	--	--	--
--	--	--	--
--	--	--	--
--	--	--	--
--	--	--	--
--	--	--	--
--	--	--	--
--	--	--	--
--	--	--	--
--	--	--	--
--	--	--	--
--	--	--	--
--	--	--	--
--	--	--	--
--	--	--	--
--	--	--	--
--	--	--	--
--	--	--	--
--	--	--	--
--	--	--	--
--	--	--	--
--	--	--	--
--	--	--	--
--	--	--	--
--	--	--	--
--	--	--	--
--	--	--	--
--	--	--	--
--	--	--	--
--	--	--	--
--	--	--	--
--	--	--	--
--	--	--	--
--	--	--	--
--	--	--	--
--	--	--	--
--	--	--	--
--	--	--	--
--	--	--	--
--	--	--	--
--	--	--	--
--	--	--	--
--	--	--	--
--	--	--	--
--	--	--	--
--	--	--	--
--	--	--	--
--	--	--	--
--	--	--	--
--	--	--	--
--	--	--	--
--	--	--	--
--	--	--	--
--	--	--	--
--	--	--	--
--	--	--	--
--	--	--	--
--	--	--	--
--	--	--	--
--	--	--	--
--	--	--	--
--	--	--	--
--	--	--	--
--	--	--	--
--	--	--	--
--	--	--	--
--	--	--	--
--	--	--	--
--	--	--	--
--	--	--	--
--	--	--	--
--	--	--	--
--	--	--	--
--	--	--	--
--	--	--	--
--	--	--	--
--	--	--	--
--	--	--	--
--	--	--	--
--	--	--	--
--	--	--	--
--	--	--	--
--	--	--	--
--	--	--	--
--	--	--	--
--	--	--	--
--	--	--	--
--	--	--	--
--	--	--	--
--	--	--	--
--	--	--	--
--	--	--	--
--	--	--	--
--	--	--	--
--	--	--	--
--	--	--	--
--	--	--	--
--	--	--	--
--	--	--	--
--	--	--	--
--	--	--	--
--	--	--	--
--	--	--	--
--	--	--	--
--	--	--	--
--	--	--	--
--	--	--	--
--	--	--	--
--	--	--	--
--	--	--	--
--	--	--	--
--	--	--	--
--	--	--	--
--	--	--	--
--	--	--	--
--	--	--	--
--	--	--	--
--	--	--	--
--	--	--	--
--	--	--	--
--	--	--	--
--	--	--	--
--	--	--	--
--	--	--	--
--	--	--	--
--	--	--	--
--	--	--	--
--	--	--	--
--	--	--	--
--	--	--	--
--	--	--	--
--	--	--	--
--	--	--	--
--	--	--	--
--	--	--	--
--	--	--	--
--	--	--	--
--	--	--	--
--	--	--	--
--	--	--	--
--	--	--	--
--	--	--	--
--	--	--	--
--	--	--	--
--	--	--	--
--	--	--	--
--	--	--	--
--	--	--	--
--	--	--	--
--	--	--	--
--	--	--	--
--	--	--	--
--	--	--	--
--	--	--	--
--	--	--	--
--	--	--	--
--	--	--	--
--	--	--	--
--	--	--	--
--	--	--	--
--	--	--	--
--	--	--	--
--	--	--	--
--	--	--	--
--	--	--	--
--	--	--	--
--	--	--	--
--	--	--	--
--	--	--	--
--	--	--	--
--	--	--	--
--	--	--	--
--	--	--	--
--	--	--	--
--	--	--	--
--	--	--	--
--	--	--	--
--	--	--	--
--	--	--	--
--	--	--	--
--	--	--	--
--	--	--	--
--	--	--	--
--	--	--	--
--	--	--	--
--	--	--	--
--	--	--	--
--	--	--	--
--	--	--	--
--	--	--	--
--	--	--	--
--	--	--	--
--	--	--	--
--	--	--	--
--	--	--	--
--	--	--	--
--	--	--	--
--	--	--	--
--	--	--	--
--	--	--	--
--	--	--	--
--	--	--	--
--	--	--	--
--	--	--	--
--	--	--	--
--	--	--	--
--	--	--	--
--	--	--	--
--	--	--	--
--	--	--	--
--	--	--	--
--	--	--	--
--	--	--	--
--	--	--	--
--	--	--	--
--	--	--	--
--	--	--	--
--	--	--	--
--	--	--	--
--	--	--	--
--	--	--	--
--	--	--	--
--	--	--	--
--	--	--	--
--	--	--	--
--	--	--	--
--	--	--	--
--	--	--	--
--	--	--	--
--	--	--	--
--	--	--	--
--	--	--	--
--	--	--	--
--	--	--	--
--	--	--	--
--	--	--	--
--	--	--	--
--	--	--	--
--	--	--	--
--	--	--	--
--	--	--	--
--	--	--	--
--	--	--	--
--	--	--	--
--	--	--	--
--	--	--	--
--	--	--	--
--	--	--	--
--	--	--	--
--	--	--	--
--	--	--	--
--	--	--	--
--	--	--	--
--	--	--	--
--	--	--	--
--	--	--	--
--	--	--	--
--	--	--	--
--	--	--	--
--	--	--	--
--	--	--	--
--	--	--	--
--	--	--	--
--	--	--	--
--	--	--	--
--	--	--	--
--	--	--	--
--	--	--	--
--	--	--	--
--	--	--	--
--	--	--	--
--	--	--	--
--	--	--	--
--	--	--	--
--	--	--	--
--	--	--	--
--	--	--	--
--	--	--	--
--	--	--	--
--	--	--	--
--	--	--	--
--	--	--	--
--	--	--	--
--	--	--	--
--	--	--	--
--	--	--	--
--	--	--	--
--	--	--	--
--	--	--	--
--	--	--	--
--	--	--	--
--	--	--	--
--	--	--	--
--	--	--	--
--	--	--	--
--	--	--	--
--	--	--	--
--	--	--	--
--	--	--	--
--	--	--	--
--	--	--	--
--	--	--	--
--	--	--	--
--	--	--	--
--	--	--	--
--	--	--	--
--	--	--	--
--	--	--	--
--	--	--	--
--	--	--	--
--	--	--	--
--	--	--	--
--	--	--	--
--	--	--	--
--	--	--	--
--	--	--	--
--	--	--	--
--	--	--	--
--	--	--	--
--	--	--	--
--	--	--	--
--	--	--	--
--	--	--	--
--	--	--	--
--	--	--	--
--	--	--	--

### Sheet: Figure S10(d)
Average nuclear lifetime (τw) / ps
F+R+ Cont	F+R+ DAPI	F-R+ Cont	F-R+ DAPI
6404.3	6348.5	6365.7	7026
6413.8	6598.4	7074.7	7042.4
6487.9	6636.9	7116.6	7054.7
6494.9	6784.1	7169	7088.5
6585.6	6788.9	7170.4	7222.1
6604.9	6817.7	7191.2	7230.6
6871.5	6880.9	7199	7278.8
6895.9	6888.5	7201.4	7298.7
7026.2	6971.8	7225.9	7318.6
7051.6	7023	7230.8	7361.5
7070.4	7060.9	7272.9	7413
7099.5	7061.3	7280.7	7427.2
7109.5	7094.8	7333	7439.5
7131.1	7098.4	7346.4	7450.6
7148.9	7113.3	7365.7	7487.8
7183.2	7146.6	7405.2	7489.4
7210.7	7171.2	7473.4	7500.4
7220.2	7220.2	7474.4	7538.5
7230.5	7223.7	7481.9	7555.5
7232.9	7236.6	7483.7	7572.2
7241.6	7240.1	7484.9	7660.8
7306.9	7273.8	7499.2	7664.5
7364.9	7286	7513.7	7704.5
7380.4	7288.2	7515.3	7710.3
7384.5	7321	7517.6	7809.2
7395	7330.2	7528	7814.3
7405.7	7347	7559.2	7846.9
7408.9	7357.8	7615.2	7852.2
7416.7	7368.5	7616.5	7855.3
7469.2	7371	7620.8	7860.6
7496	7372.4	7666.9	7896.4
7517.8	7374.4	7688.9	7899.3
7537.5	7403	7797.7	7960
7564.5	7405.6	7827.4	7967.6
7583.5	7430.8	7831.7	8041.9
7636.9	7439.6	7833.5	8064.2
7672.4	7464.5	7835	8107.5
7701.3	7467.3	7851.3	8114.2
7720	7468.5	7906.5	8136.9
7727.5	7488.2	7931.9	8200.6
7729.2	7491.6	7989.1	8203.2
7747	7500.6	8082.6	8212.1
7785.2	7503.5	8086.8	8212.7
7807.6	7511.2	8098.5	8214.3
7881	7523.5	8100.1	8320.7
7881.2	7529.9	8112.4	8326.1
7918.9	7531.6	8120.1	8369.7
8015	7535.5	8139.4	8410
8016	7538.9	8141.5	8453.8
8016.1	7539.3	8206	8481
8087.2	7545.2	8333.2	8482.7
8088.6	7545.9	8460.6	8603.9
8097.1	7561.6	8501.1	8605.2
8208	7567.6	8507.7	8616.9
8285.9	7612.7	8538.6	8625.1
8287.5	7629.4	8543.3	8632.5
8306.6	7640.7	8545	8731.9
8371.6	7671.7	8559.7	8810.2
8569.7	7679.9	8631.6	8890.6
8579.9	7702.3	8634.7	8899.7
8588.5	7719.3	8679.2	8911.8
8589.4	7734.5	8716.3	8913.3
8595.3	7742.1	8748.2	9014.4
8646.7	7742.4	8765.1	9032.5
8677.7	7744	8839.3	9413.7
8834.8	7788.5	8864.1	9588
8931.6	7789.6	8902.1	9649.8
9258.9	7829.3	8904.5	9710.8
9269.4	7896.9	8957	--
9412.3	7908.7	8987.5	--
9487	7915.6	9140.9	--
9729.7	7959.4	9198.7	--
--	8171.6	9363.1	--
--	8206.2	9455.9	--
--	8214	9714.9	--
--	8260.4	9787	--
--	8273.1	10324	--
--	8337.6	10469	--
--	8359.7	10707	--
--	8518.9	--	--
--	8520.9	--	--
--	8600.8	--	--
--	8650.6	--	--
--	8661.5	--	--
--	8897	--	--
--	8916	--	--
--	8970	--	--
--	9005.5	--	--
--	9145.7	--	--
--	--	--	--
--	--	--	--
--	--	--	--
--	--	--	--
--	--	--	--
--	--	--	--
--	--	--	--
--	--	--	--
--	--	--	--
--	--	--	--
--	--	--	--
--	--	--	--
--	--	--	--
--	--	--	--
--	--	--	--
--	--	--	--
--	--	--	--
--	--	--	--
--	--	--	--
--	--	--	--
--	--	--	--
--	--	--	--
--	--	--	--
--	--	--	--
--	--	--	--
--	--	--	--
--	--	--	--
--	--	--	--
--	--	--	--
--	--	--	--
--	--	--	--
--	--	--	--
--	--	--	--
--	--	--	--
--	--	--	--
--	--	--	--
--	--	--	--
--	--	--	--
--	--	--	--
--	--	--	--
--	--	--	--
--	--	--	--
--	--	--	--
--	--	--	--
--	--	--	--
--	--	--	--
--	--	--	--
--	--	--	--
--	--	--	--
--	--	--	--
--	--	--	--
--	--	--	--
--	--	--	--
--	--	--	--
--	--	--	--
--	--	--	--
--	--	--	--
--	--	--	--
--	--	--	--
--	--	--	--
--	--	--	--
--	--	--	--
--	--	--	--
--	--	--	--
--	--	--	--
--	--	--	--
--	--	--	--
--	--	--	--
--	--	--	--
--	--	--	--
--	--	--	--
--	--	--	--
--	--	--	--
--	--	--	--
--	--	--	--
--	--	--	--
--	--	--	--
--	--	--	--
--	--	--	--
--	--	--	--
--	--	--	--
--	--	--	--
--	--	--	--
--	--	--	--
--	--	--	--
--	--	--	--
--	--	--	--
--	--	--	--
--	--	--	--
--	--	--	--
--	--	--	--
--	--	--	--
--	--	--	--
--	--	--	--
--	--	--	--
--	--	--	--
--	--	--	--
--	--	--	--
--	--	--	--
--	--	--	--
--	--	--	--
--	--	--	--
--	--	--	--
--	--	--	--
--	--	--	--
--	--	--	--
--	--	--	--
--	--	--	--
--	--	--	--
--	--	--	--
--	--	--	--
--	--	--	--
--	--	--	--
--	--	--	--
--	--	--	--
--	--	--	--
--	--	--	--
--	--	--	--
--	--	--	--
--	--	--	--
--	--	--	--
--	--	--	--
--	--	--	--
--	--	--	--
--	--	--	--
--	--	--	--
--	--	--	--
--	--	--	--
--	--	--	--
--	--	--	--
--	--	--	--
--	--	--	--
--	--	--	--
--	--	--	--
--	--	--	--
--	--	--	--
--	--	--	--
--	--	--	--
--	--	--	--
--	--	--	--
--	--	--	--
--	--	--	--
--	--	--	--
--	--	--	--
--	--	--	--
--	--	--	--
--	--	--	--
--	--	--	--
--	--	--	--
--	--	--	--
--	--	--	--
--	--	--	--
--	--		--
--	--		--
--	--		--
--	--		--
--	--		--
--	--		--
--	--		--
--	--		--
--	--		--
--	--		--
--	--		--
--	--		--
--	--		--
--	--		--
--	--		--
--	--		--
--	--		--
--	--		--
--	--		--
--	--		--
--	--		--
--	--		--
--	--		--
--	--		--
--	--		--
--	--		--
--	--		--
--	--		--
--	--		--
--	--		--
--	--		--
--	--		--
--	--		--
--	--		--
--	--		--
--	--		--
--	--		--
--	--		--
--	--		--
--	--		--
--	--		--
--	--		--
--	--		--
--	--		--
--	--		--
--	--		--
--	--		--
--	--		--
--	--		--
--	--		--
--	--		--
--	--		--
--	--		--
--	--		--
--	--		--
--	--		--
--	--		--
--	--		--
--	--		--
--	--		--
--	--		--
--	--		--
--	--		--
--	--		--
--	--		--
--	--		--
--	--		--
--	--		--
--	--		--
--	--		--
--	--		--
--	--		--
--	--		--
--	--		--
--	--		--
--	--		--
--	--		--
--	--		--
--	--		--
--	--		--
--	--		--
--	--		--
--	--		--
--	--		--
--	--		--
--	--		--
--	--		--
--	--		--
--	--		--
--	--		--
--	--		--
--	--		--
--	--		--
--	--		--
--	--		--
--	--		--
--	--		--
--	--		--
--	--		--
--	--		--
--	--		--
--	--		--
--	--		--
--	--		--
--	--		--
--	--		--
--	--		--
--	--		--
--	--		--
--	--		--
--	--		--
--	--		--
--	--		--
--	--		--
--	--		--
--	--		--
--	--		--
--	--		--
--	--		--
--	--		--
--	--		--
--	--		--
--	--		--
--	--		--
--	--		--
--	--		--
--	--		--
--	--		--
--	--		--
--	--		--
--	--		--
--	--		--
--	--		--
--	--		--
--	--		--
--	--		--
--	--		--
--	--		--
--	--		--
--	--		--
--	--		--
--	--		--
--	--		--
--	--		--
--	--		--
--	--		--
--	--		--
--	--		--
--	--		--
--	--		--
--	--		--
--	--		--
--	--		--
--	--		--
--	--		--
--	--		--
--	--		--
--	--		--
--	--		--
--	--		--
--	--		--
--	--		--
--	--		--
--	--		--
--	--		--
--	--		--
--	--		--
--	--		--
--	--		--
--	--		--
--	--		--
--	--		--
--	--		--
--	--		--
--	--		--
--	--		--
--	--		--
--	--		--
--	--		--
--	--		--
--	--		--
--	--		--
--	--		--
--	--		--
--	--		--
--	--		--
--	--		--
--	--		--
--	--		--
--	--		--
--	--		--
--	--		--
--	--		--
--	--		--
--	--		--
--	--		--
--	--		--
--	--		--
--	--		--
--	--		--
--	--		--
--	--		--
--	--		--
--	--		--
--	--		--
--	--		--
--	--		--
--	--		--
--	--		--
--	--		--
--	--		--
--	--		--
--	--		--
--	--		--
--	--		--
--	--		--
--	--		--
--	--		--
--	--		--
--	--		--
--	--		--
--	--		--
--	--		--
--	--		--
--	--		--
--	--		--
--	--		--
--	--		--
--	--		--
--	--		--
--	--		--
--	--		--
--	--		--
--	--		--
--	--		--
--	--		--
--	--		--
--	--		--
--	--		--
--	--		--
--	--		--
--	--		--
--	--		--
--	--		--
--	--		--
--	--		--
--	--		--
--	--		--
--	--		--
--	--		--
--	--		--
--	--		--
--	--		--
--	--		--
--	--		--
--	--		--
--	--		--
--	--		--
--	--		--
--	--		--
