## Supplementary material for "Visualising G-quadruplex DNA dynamics in live cells by fluorescence lifetime imaging microscopy": Source Data: Figure S11_Source Data.xlsx

### Sheet: Figure S11(a-e)
Concentration / µM	% Cell Survival	SD
Ni Salphen
6	0	0
4	0.89985	0.54874
2	16.7544	13.493
1.75	17.9787	14.0256
1.5	54.5222	28.0491
1.25	67.4568	14.64
1	101.201	15.0547
0.5	97.8221	10.9651
0.25	101.742	3.10777
0	100	0
Zn Salphen
120	0	0.66468
80	-2.31226	0.42802
60	-2.04935	0.29044
40	43.9114	4.62762
30	62.1502	2.85545
20	106.656	4.6117
15	113.384	7.26086
7.5	103.969	3.01118
3.75	98.9771	0.84468
0	100	0
Cu Salphen
6	0	0
4	0.58139	0.11661
2	52.8052	20.5186
1.75	57.3096	11.3142
1.5	82.2861	3.27073
1.25	99.1343	1.91351
1	101.363	9.91626
0.5	90.7502	18.4806
0.25	88.126	18.1643
0	100	0
VO Salphen
64	0	0.31626
48	-1.76758	0.42913
24	-4.62439	0.65381
16	11.9312	4.06514
12	36.9292	1.52867
8	88.1115	4.6606
6	104.892	4.47886
4	107.435	1.33607
2	104.237	4.61725
0	100	0
	Rep 1 (%)	Rep 2 (%)
DAOTA-M2	100	100
+ Ni-salphen	99.6	91.6
+ Cu-salphen	102.9	96.7
+ VO-salphen	96.3	80.8
+ Zn-salphen	96.4	90.8
