## Supplementary material for "Visualising G-quadruplex DNA dynamics in live cells by fluorescence lifetime imaging microscopy": Source Data: Figure S12_Source Data.xlsx

### Sheet: Figure 5(a)
	Time / days	Average nuclear lifetime (τw) / ps	SEM	Number of Nuclei
Control	0	10957.8	40.8639	623
	0.05637	10995.1	76.2282	196
	0.13505	10902.7	70.12	219
	0.2177	10980.7	66.2909	208
VO Salphen	0.10683	9863.35	99.3317	71
	0.18669	9778.71	130.405	67
	0.27766	9619.31	116.199	63
Cu Salphen	0.10787	9401.5	122.477	71
	0.18825	9251.72	118.048	81
	0.2827	9724.7	115.23	61
PDS	0.11134	9544.42	123.419	61
	0.18895	8161.44	130.466	20
	0.26568	8301.78	74.5203	56
N.B: This data is replicated from Figure 5. It is presented alongside the images in Figure S8(a) for easy comparison
